# Deep Cellular and Spatial Profiling of the Mouse Spinal Cord Reveals Sex-Specific Neuron Types and the Ascending Projection Neuron Repertoire

**DOI:** 10.64898/2026.06.11.731752

**Authors:** Liliana Cano-Gomez, Helen Poldsam, Satoshi Ishishita, Ethan Irrobali, Helen C. Lai, Allan-Hermann Pool

## Abstract

The spinal cord gives rise to central somatosensation and orchestrates autonomic and motor control. How its cellular diversity achieves functions across sex, longitudinal axis and links the spinal cord to the brain remains poorly understood. Here we used retrograde viral tracing with spatial transcriptomics and multiomic profiling of over 750,000 mouse spinal cord neurons to define its output logic and functional cellular repertoire. We identified 78 ascending spinal projection neuron classes that link it to hind-, mid-, and forebrain centers for itch, touch, and pain revealing its output wiring logic. Furthermore, we characterized >500 anatomically and transcriptomically distinct neuron types with extensive (∼55%) rostro-caudal specialization as well as first sex specific spinal neurons. Finally, we assembled a cell-type-to-phenotype map of spinal output neurons based on genetically defined interventions. Consequently, we deliver an anatomically and functionally annotated atlas of the adult mouse spinal cord to guide future interrogation of the organ.
