## Supplementary material for "Deep Cellular and Spatial Profiling of the Mouse Spinal Cord Reveals Sex-Specific Neuron Types and the Ascending Projection Neuron Repertoire": Table S1: Multiomic Adult Mouse Spinal Cord Nomenclature.

Mouse Spinal Cord Group and Neuron Type level nomenclature (Multiomic data)
GLUTAMATERGIC GROUPS
	Neurotransmitter	Group (Pool Lab)	Useful markers
	GLUT	GLUT_Mafa	Mafa, Gm49678 (high), Dach2, Cck, Rorb, Lamb1, Calcrl, Bmp6 , Mgll
	GLUT	GLUT_Crhr2	Crhr2, Bnc2, Hmga2, Tacr3, Ccdc172, Cpne7, Trhr
	GLUT	GLUT_C1qtnf7	C1qtnf7
	GLUT	GLUT_Nr2f1	Nr2f1, Sel1l3, Sntb1, Lama4, Car8
	GLUT	GLUT_Nts	Nts, Rspo2, Prkcq
	GLUT	GLUT_Col27a1	Col27a1, Maf, Plch2, Bmp6
	GLUT	GLUT_Pde5a	Pde5a
	GLUT	GLUT_Qrfpr	Qrfpr, Enpp1, Trbc1, Hhip, Mcub, Nmb
	GLUT	GLUT_Skor2	Bcl11b, Skor2, Zim1
	GLUT	GLUT_Grpr	Grpr
	GLUT	GLUT_Tac1	Unc5cl, Tac1
	GLUT	GLUT_Nmur2	Gm6213, Nmur2, Pde3a, Hmga2, C530044C16Rik, Fam124a, Tspan18
	GLUT	GLUT_Npff	Gabrg1, Stk32a, Car12, Zbbx,
	GLUT	GLUT_Eya4	Eya4, Rreb1, Iqgap2, Fbxl7, Ccbe1, Abcc9
	GLUT	GLUT_Smoc2	4930432L08Rik, Smoc2, Tac2, Fam20a
	GLUT	GLUT_Mylk	Mylk, Col12a1, Prkcq, Tac2, Rxfp1, Gm4876, Gmnc
	GLUT	GLUT_Pdyn	Pdyn, Prox1, Cdh23, Nfix, D130079A08Rik, Scn7a
	GLUT	GLUT_Zic2	Zic2, Cdh23
	GLUT	GLUT_Grik3	Grik, D130009l18Rik, Hs3st2
	GLUT	GLUT_Col14a1	Grik3, Cck, D130009l18Rik
	GLUT	GLUT_Abcc9	Tacr1, Stk32a, Zim1, Zfhx3, 2700069I18Rik
	GLUT	GLUT_Mix1_Pde1a	Zim1, Trpc4, Pde1a
	GLUT	GLUT_Piezo2	Pou6f2, Gm2824, Piezo2
	GLUT	GLUT_Mix2_Pde1a	9330159M07Rik, Col19a1, Lrmda, Lgr5, Mitf, Pde1a
	GLUT	GLUT_Spp1	Spp1
	GLUT	GLUT_Folh1	Nr4a2
	GLUT	GLUT_Nr4a2	Dlk1, Nr4a2, Vwa5b1, 4930598N05Rik, St18
	GLUT	GLUT_Mix3
GLUTAMATERGIC Neuron Types
	GLUT_Mafa	Neuron type names	Markers
		GLUT_Mafa_Cnih3
		GLUT_Mafa_Car8
		GLUT_Mafa_Ucn3
		GLUT_Mafa_Sulf1
		GLUT_Mafa_Nrp2	Nrp2, Inpp4b, Olfm4, Pard3b, Sox5, Fstl5, Vat1b, Htr2c, Lrrtm4, Hmga2
	GLUT_Crhr2	Neuron type names	Markers
		GLUT_Crhr2_Ptger3	Ptger3, Tac1, Rspo2, Prph, Shisal1, Crhr1, Olf273
		GLUT_Crhr2_Sulf1	Sulf1, Cbln4, Kitl, Trpc4
		GLUT_Crhr2_Calcrl	Cck, St3gal1, Zim1, Lama4, Calcrl, Tgfbr2, Plch2, Htr1d,
	GLUT_C1qtnf7	Neuron type names	Markers
		GLUT_C1qtnf7_Crhr1	Oprm1, Crhr1, Prph, Ltbp1, Gpc4,
		GLUT_C1qtnf7_Tll2	Crhbp, Gpr52, Mctp, Slc17a8, Tll2, Slc5a7
		GLUT_C1qtnf7_Ptger3	Trhr, Crhr2, Ptger3, Chrnb3, Htr5b, Gabrq
	GLUT_Nr2f1	Neuron type names	Markers
		GLUT_Nr2f1_Ccdc172	Ccdc172, Lypd1, Oprd1, Galr1, Anxa4,
		GLUT_Nr2f1_Dmrt2	Fam160a1, Gm36903, Col13a1, Nmu, Dmrt2, Rspo2, Chrnb3, Ltbp1,
		GLUT_Nr2f1_Tacr3	Mafa, Gal, Col18a1, Tacr3
	GLUT_Nts	Neuron type names	Markers
		GLUT_Nts_P2ry1	P2ry1, Nmu, Fam160a1, Car8, Ltbp1, Gm36903, Tac1, Col13a1 (subpart)
		GLUT_Nts_Bmp8a	Bmp8a, Fxyd, Npw, Ecel1, Plin2, Dlk1, Dcn7a, Npy1r, Col18a1, Sstr3
		GLUT_Nts_Htr1b	Htr1b, Stk32b, Gpr12, Lrrc38, Col12a1
		GLUT_Nts_Gm27224	Gm27224, Osbpl3, Kcnmb2, Gm26713
	GLUT_Col27a1	Neuron type names	Markers
		GLUT_Col27a1_Il20ra	Sstr1, Mafb, Il20ra
		GLUT_Col27a1_Col13a1	Car8, Lypd1, Fxyd, Adamts15, Prkcg, Col18a1, Col13a1, Cbln4, Bmp8a, Sema3e
		GLUT_Col27a1_Tacr1	Tacr1, Slc17a8, Lama3, Htr1a, P2rx6,.Sptssb,, Kcnq, Slc16a9, Evc2, Cckbr, Stk32b, Efemp1, Anxa4, Zimq, Hhip
	GLUT_Pde5a	Neuron type names	Markers
		GLUT_Pde5a_Vipr2
		GLUT_Pde5a_St3gal1-Ptprt	Ptprt, Plxdc2, Dab1, Mgat4c, Grik4, Ntng1
		GLUT_Pde5a_St3gal1-Etv4	St3gal1, Etv4, Slc44a5, Plc1, Ptprz1, Gnb4, Palld, Shc4
		GLUT_Pde5a_Col6a1
		GLUT_Pde5a_Dscaml1	Dscaml1, Slc35f3, Sox2ot, Fam20a
	GLUT_Qrfpr	Neuron type names	Markers
		GLUT_Qrfpr_Nos1	Nos1, Tac1, Gpr101, Pth2r, Pou6f2, Npsr1, Mctp2, Calca, Amigo2
		GLUT_Qrfpr_Col24a1	Col24a1. Oprd1, Ret
		GLUT_Qrfpr_Dkk2	Dkk2, Cntnap3, Ptgfr, Lama3
		GLUT_Qrfpr_Pnoc	Lypd1, Pnoc, Gabrq, Npy5r, Lrrc38
		GLUT_Qrfpr_Agtr1a	Agtr1a, Sema3e, Lrrc38, Olfr273, Mchr1, Slc17a8 (part), Prokr2, Kitl, Sstr1 9part), Rspo2 (part)
		GLUT_Qrfpr_Hmga2	Hmga2, Npy2r, Nos1 (1 more), Base2, Lmo3 (2 more), Gpr101
	GLUT_Skor2	Neuron type names	Markers
		GLUT_Skor2_Phldb2-Sel1l3	Sel1l3, Chodl, Phldb2, Ctcflos, Avpr1a, Efemp1,
		GLUT_Skor2_Trhr	Trhr, Grp, Sulf1, Npr3, Ccbe1, Best3, Crhr2, Htr1b, Spef, 9530026P05Rik, Slc35f4, Nwd2, Nrp1, Sulf1
		GLUT_Skor2_Hrh1	Gucy2d, Hrh1
		GLUT_Skor2_Col24a1	Col24a1, C1ql1, Col6a1, Tgfbr2, Grpr
		GLUT_Skor2_Phldb2-Sox5	A830018L16Rik, Rorb, Egfr, Enpp1, Sox5, Chodl, Phldb2, Ctcflos, Avpr1a, Efemp1,
		GLUT_Skor2_Col24a1
	GLUT_Grpr	Neuron type names	Markers
		GLUT_Grpr_Kcns3	Kcns3, Scn4b, Tmprss7, Tll2, Htr2a, P2rx5
		GLUT_Grpr_Slc44a3	Slc44a3, Oprk1, Koitl, Glp1r, Best3
		GLUT_Grpr_Enpp1	Adra2a, Qrfpr, Enpp1, Mc3r
	GLUT_Tac1	Neuron type names	Markers
		GLUT_Tac1_Ccbe1	Ccbe1, Slc17a8, Cdhr1
		GLUT_Tac1_Trhr	Trhr, Ecel1, Slc33a3, Gda, Oprk1, Crhr1, Zim1, Kitl, Fgf10, Npy1r,
		GLUT_Tac1_Ror1	Ror1, Adorb2, Plcl1, Kdm5d and a bunch of Y linked genes
		GLUT_Tac1_Mctp2	Enpp1, Fam160a1, Mctp2, Rspo2, Olfr273, Cartpt, Gpr83, Trbc1
		GLUT_Tac1_Chrm3	Chrm3, Slc24a4, Hdac9, Mei4, Rab38, Npy2r, Slit2
		GLUT_Tac1_Kcns3	Plekhg3, Kcns3, Npy2r, Rxfp3, Plekhg3, Tacr1
		GLUT_Tac1_Tsix	Tsix, Xist
		GLUT_Tac1_Gpc6	Gpc6, Ror1, Kcnip2,
		GLUT_Tac1_Pth2r	Pth2r, Adra2b, Gpr139, Gpc4, Fgf10
		GLUT_Tac1_Mctp2	Enpp1, Fam160a1, Mctp2, Rspo2, Olfr273, Cartpt, Gpr83, Trbc1
	GLUT_Nmur2	Neuron type names	Markers
		GLUT_Nmur2_Car8	Car8, Rxfp3
		GLUT_Nmur2_Sulf1	Sulf1, Crhr, Npff, Adamts2, Rspo2, Trhr, Ifi27, Gda
		GLUT_Nmur2_Ano1	Ano1, Nos1
	GLUT_Npff	Neuron type names	Markers
		GLUT_Npff_Utrn	Utrn, Gm19744, Bves
		GLUT_Npff_Gpc6	Gpc6, Il1rapl2, Cdh13, Prkca, Pcdh9, Grin2a, Dcc
		GLUT_Npff_Cdh10	Cdh10, Sphkap, Dgkb
	GLUT_Eya4	Neuron type names	Markers
		GLUT_Eya4_Hpse	Hpse, Drd3, Slc1a3, Kitl, Npr3, Rspo1, Lama4
		GLUT_Eya4_Col14a1	Col14a1, Gpr83, Npbwr1, Galr1, Agtr1a, Mctp2, Zic2, Gpr83, Calca
		GLUT_Eya4_Nell1	Nell1, Il1rap, Maf, Nrp1, Slc4a4, Col19a1, Pex5l, Dpf3, Cpne9, Unc13c
		GLUT_Eya4_Scn7a	Scn7a, Col12a1, Ctcflos, Mc4r, Ern2, Cnih3, Gpr139, Hhip, Shisal, Gpr139, Dlk1, Ptger3, Fgf10, Fam160a1
		GLUT_Eya4_Qrfpr	Qrfpr, Piezo2, Htr1a, Gda, Tacr3, Npff, Gpr88, Col24a1, Skor,2, Col18a1, C1ql1, Tacr1, Cck, Hrh2, Ddr2
	GLUT_Smoc2	Neuron type names	Markers
		GLUT_Smoc2_Foxo1	Rxfp3, Galr1 (spills over), Nts, Foxo1
		GLUT_Smoc2_Ccbe1	Col6a1, Npffr2, Col12a1, Kl, Cckar
		GLUT_Smoc2_Col6a1	Prokr2, Ccbe1, Adamts5, Efemp1 (subset),
	GLUT_Mylk	Neuron type names	Markers
		GLUT_Mylk_Tacr3	Tacr3, Npffr2, Fxyd6, Sstr2, Oprd1, Lypd1, Cdhr1
		GLUT_Mylk_Pou4f1	Sstr1, Cnih3, Htra1, Pou4f1, Evc2, P2rx5,, Cck, Cdh3, Kitl, Scn4b, Evc, Fgfr2, Ret, Grik3
	GLUT_Pdyn	Neuron type names	Markers
		GLUT_Pdyn_Abi3bp	Abi3bp, Trhr, Ctbp1, Col24a1, Piezo2, Carlcrl
		GLUT_Pdyn_Olfr273	Rxfp3, Olf273, Kl, Plch2, Ano1 (weak)
		GLUT_Pdyn_Abi3bp	Abi3bp, Trhr, Ctbp1, Col24a1, Piezo2, Carlcrl
		GLUT_Pdyn_Prss23	Prss23, Avpr1a, Mafb
		GLUT_Pdyn_Hsd17b2	Hsd17b2, Ptgfr, Nckap5
		GLUT_Pdyn_Adam33	Adam33, Robo3
		GLUT_Pdyn_Kcns3	Nxph2, Kitl, Slc17a9, Rspo3, Ahnak2, Ret, Cck, Phldb2 (2 more), P2rx6 (2more), P2rx5 (2 more), Kcns3 (2 more), Vipr1 (one more),
		GLUT_Pdyn_Ano1	Ano1, Tacr3, Nts(~), Srpx2, Tgfbr2, Onecut2
		GLUT_Pdyn_Tshr	Tshr, Ptgfr, Zic2 (few other), Npbwr1, Calcrl (some other), Rspo2 (one more), Tacr3 (partial), Nms (partial), Dkk2 (other partial)
		GLUT_Pdyn_Ecel1	Ecel1, Avpr1a
		GLUT_Pdyn_Clec1a	Clec1a
		GLUT_Pdyn_Igf1	Igf1, Ptger3 (one more), Gal (2 more), Foxo1, Eya1, Anxa4
		GLUT_Pdyn_Enpp1	P2ry1, Drd5, Enpp1, Gm20754, Hbq1b, Lypd1, Ern2
		GLUT_Pdyn_Gpr101	Gpr101 (few others), Gldn, Cnih3, Cckar, Col18a1, Grpr, Rasgrp1,
		GLUT_Pdyn_Enpp1	P2ry1, Drd5, Enpp1, Gm20754, Hbq1b, Lypd1, Ern2
		GLUT_Pdyn_Qrfprl	Qrfprl, Mylk, Celsr1, Gal, Sulf1, Col27a1, Col14a1, Pou6f2, Glp1r, Sstr2, Nos1
		GLUT_Pdyn_Nms	Nms, Tac1 (2 more), Ptger3 (2 more), Best3, Galr3, Ctcflos, Sstr2, Il20ra,
		GLUT_Pdyn_Adam33	Adam33, Robo3
		GLUT_Pdyn_Mctp2	Piezo2, Mctp2, Chodl, Cckar
	GLUT_Zic2	Neuron type names	Markers
		GLUT_Zic2_Glis3	Glis3, Gm16263, Fgf10
		GLUT_Zic2_Col17a1	Col17a1, Etv1
		GLUT_Zic2_Dkk2	Dkk2, Mc4r, Krt12, Ecel1 (bit emanates out), Mc4r, Trh (several neurons)
		GLUT_Zic2_Lama4	Lmo7, Lama4, Sulf1, Trh, Col24a1, Col18a1
		GLUT_Zic2_Ddr2	Ddr2, Abcc2, Rxfp1
		GLUT_Zic2_Skor2	Skor2, Agtr1a, Ccbe1, Drd5,
		GLUT_Zic2_Trhr	Fgf10, Trhr,
		GLUT_Zic2_Nts	Cckar, Piezo2 (Subset), Htr1d (subset),
		GLUT_Zic2_Kirrel	Kirrel, Col8a1, Hepacam
		GLUT_Zic2_Phldb2	Phldb2, Trhr, Spp1
		GLUT_Zic2_Cck	Cck (others), Col12a1 (2 more), Pstn (weak, 1 more), Gdnf (partial
		GLUT_Zic2_Postn	Postn, Ano1, Ptger3, Gpr50
		GLUT_Zic2_Cntnap3	Gpr88, Cntnap3 (subset), Calcrl, FAm160a1 (subset), Abcc2, Calca,
		GLUT_Zic2_Cftr	Cftr, Foxp2, Hhip )partial), Hoxd10, Rab3b
		GLUT_Zic2_Pdyn	Gm12130, Ptger3, Pou6f2, Pdyn, Smoc2,
		GLUT_Zic2_Gpr156	Htr5b, Npbwr1, Gpr156
		GLUT_Zic2_Glp1r	Glp1r, Hs3st2, Ccdc141, Agtr1b, Kcns8, Mamdc2
		GLUT_Zic2_Piezo2	Piezo2 (high), Hcrtr1 (note that is probably mimsbinding to Hcrtr2), Htr1d, Cckar (others), Nmu, Cntnap3 (few), Chodl (others), Slc44a3 (weak)
		GLUT_Zic2_Abi3bp	Abi3bp, Npffr2,
		GLUT_Zic2_Esrrb	Esrrb, Fgf10, Ccbe1,
		GLUT_Zic2_St3gal1	St3gal1, Enpep, Folh1, Acan, Cdh3, Dnah11, Mctp2
		GLUT_Zic2_Cftr	Cftr, Foxp2, Hhip )partial), Hoxd10, Rab3b
	GLUT_Grik3	Neuron type names	Markers
		GLUT_Grik3_Gpr101	Gpr101, Grin2c, Cbln4 (1 more), Sstr1, Nxph2, Lypd1, Ecel1, Avpr1a
		GLUT_Grik3_Ddr2	Ddr2, Col24a1, P2rx6 (1 more), , Ahnak2 (1 more), Slc16a9, Hbq1b, Phldb2, Rxfp1,
		GLUT_Grik3_Vip	Vip, Gm20754, Calca, Cbln4 (wider), Bche, Pou6f2,, Tac1 (broad), Gpr156, Trhr
		GLUT_Grik3_Sema3e	Sema3e, Htr2a, Adra1d, Gm13912
		GLUT_Grik3_Ano1	Ano1, Col27a1, Drd3, Drd5, Gabrd, Zic2, Gdnf, Slc17a8
		GLUT_Grik3_Ptger3	Ptger3, Rspo2, Hhip,
		GLUT_Grik3_Ano1-B	Ano1, Col27a1, Drd3, Drd5, Gabrd, Zic2, Gdnf, Slc17a8
		GLUT_Grik3_Tecrl	Hgf, Arhgef26, Eya4
		GLUT_Grik3_Lama4	Lama4, Prrxl1, Vcan, Antrx2, Aldr1a2, Grik1, Penk, Htr2a
	GLUT_Col14a1	Neuron type names	Markers
		GLUT_Col14a1_C1ql1	Fxyd6, Cartpt (spills over), Gda, C1ql1
		GLUT_Col14a1_Col6a1-Ror2	Ror2, Adamts2, Stxbp6
		GLUT_Col14a1_Col6a1-Rorb	Tmem132c, Tacr3, Rorb,
		GLUT_Col14a1_Lypd1	Phldb2, Adra1d, Gcnt2, Pirt, Abcc9, Oprd1
		GLUT_Col14a1_Rxfp1	Rxfp1, Npy2r, Col27a1, Vipr2, Mc3r, Trpc4, Ano1
		GLUT_Col14a1_Pappa	Pappa, Pdyn, Slc17a8, Htr5b, Uts2r, Zic2
		GLUT_Col14a1_Tmcc3	Tmcc3, Scn7a, Adcy2, Gna14, Grik1, Dscaml1, Unc5d, Nwd2
	GLUT_Abcc9	Neuron type names	Markers
		GLUT_Abcc9_Cnih3	Slc28a2, Crh, Cnih3, Gpr88, Rxfp3, Gm16685, Fam160a1, Pou4f1 (few others), Cck (few others), Gm13912,
		GLUT_Abcc9_Trhr	Ntsr1, Sctr, Galr1 (good but gradient), Tshr (few others), Agtr1b(one more), Trhr (couple more), Bdhrb2, Npbwr1(few others), Col12a1
		GLUT-_Abcc9_Piezo2	Kitl, Piezo2
		GLUT-_Abcc9_Ptger3	Ptger3
		GLUT_Abcc9_Fgf10	Fgf10 (partial), Nrgn(not clean), Rxfp1 (not clean), Grp (one other), Gm29683,
		GLUT_Abcc9_Grik3	Ghsr, Postn, Grik3
		GLUT_Abcc9_Hpse	Hpse, Rspo2, 9330185C12Rik, Grpr (subpart), Qrfpr (also in next cell type), Nrgn (many others),
		GLUT_Abcc9_Angpt1	Angpt1, Nr2f2 (one more), Gm26911, Pdzrn3 (one more) Rarb (one more), Gm43948
		GLUT_Abcc9_Col8a1	Adgrg2, Foxp2, Sntb1, Col8a1, Jph1, Clbn4
		GLUT_Abcc9_Col18a1	Pdyn, Col18a1, Nmb (super high, lower elsewhere), Sctr (one more), Htr3a (several other), Qrfpr (2 others, 1 strongly)
		GLUT_Abcc9_Car8	Lrrc38, Gm36903, Agtr1a (bit elsewhere as well), Car8, Vip (specific for subtype), Gpr83 (one more), Calcr (subpart), Abca13 (subpart), Oxtr (subpart, weakly elsewhere)
		GLUT_Abcc9_Best3	Best3, Dkk2, Cntnap3, Chodl, Sema3e, Egr4
		GLUT_Abcc9_Gpr83	Htr5b, Gpr83 (one more), Nmbr (one more), Nmu (few), Ptgdr (few more), Grp (high, lower level elsewhere),
		GLUT_Abcc9_Pantr1	Pantr1, Megf11, Cnih3 (others as well), Mkx, Gm13912, Vgll3
		GLUT_Abcc9_Slc10a4	Slc10a4
		GLUT_Abcc9_Fbxo32	Agmat, Gm32828, Adamts15, Gm29623, :Less sepcific Pth2r, Bmp6, Gal
		GLUT_Abcc9_Mamdc2	Slc30a8, Trpc4 (one more place), Mamdc2, Efemp1, Gm20754
		GLUT_Abcc9_Agtr1b	Cckar, Agtr1b (2 others), Lyzl4, Col12a1 (few others),Grpr (one other), Met (couple others), C1ql1 (partial), Prokr2 (one other and smattering), Calcrl (many others), Kdr,
		GLUT_Abcc9_Gal	Bmp6, Pth2r (also in Asl3), Prss23, Gal (one more), Hpgd (1 more)
		GLUT_Abcc9_Ccdc172	Ccdc172, Gm46323, Foxp2 (elsewhere as well) ,Igf1
		GLUT_Abcc9_Col5a2	Col5a2, Nmu (one more), Grp, Has20s
		GLUT_Abcc9_Slc28a2	Sema3d, Slc28a2, Plagl1, Tnfsf11
	GLUT_Mix1_Pde1a	Neuron type names	Markers
		GLUT_Mix1_Pde1a_Gulp1	Foxp2, Gulp1, Otof,
		GLUT_Mix1_Pde1a_Colec12	Colec12, Adamts19
		GLUT_Mix1_Pde1a_Fam129a	Fam129a, Gm13974, Hapln1, Hgf
		GLUT_Mix1_Pde1a_Calcrl	Calcrl, look for better ones deeper
		GLUT_Mix1_Pde1a_Nr5a2	Ccdc192, Cdh23
		GLUT_Mix1_Pde1a_Crhbp	Rasgrp1, Gldn, Vip (part), Ptger3 (1 more), Gm13912, Ptgfr /Pitx2, Wdr95, Cartpt
		GLUT_Mix1_Pde1a_Pde3a	Pde3a, Gda
		GLUT_Mix1_Pde1a_Pdgfd
		GLUT_Mix1_Pde1a_Htr1b	Npsr1, Jhy, Gcnt2, Synpo2, Htr1b
		GLUT_Mix1_Pde1a_Abi3bp	Abi3bp. Cryb3g, Gm40518 (part), Qrfpr (1 more), Asic4 (1 more), Calca (1 more), Grpr (1 more), Crh (1 more), Mc4r (1 more dif), Slc26a7
		GLUT_Mix1_Pde1a_Gdnf	Uts2r, Mc4r (1 more), Htr3a, Gm12130, Best3, Gdnf, Rspo2, Col18a1
		GLUT_Mix1_Pde1a_Sim1	Isl1, Nkx2-2
		GLUT_Mix1_Pde1a_Pirt	Pirt, Fam160a1, Htr5b, Piezo2, Scn11a, Met, Ptger2
		GLUT_Mix1_Pde1a_Pax6
		GLUT_Mix1_Pde1a_Lypd6	Gda, Barhl1, Bcl11a, Prlr, Adamts12, Lypd6, Arhgap6
		GLUT_Mix1_Pde1a_Sim1-Cd247	Cd247, Nkx2-2
		GLUT_Mix1_Pde1a_Tac1	Tac1, Wipf1, Slc9a2
		GLUT_Mix1_Pde1a_Plagl1	Nr1h4, P2rx5, Plagl1, Phldb2
		GLUT_Mix1_Pde1a_Gpr101	Barhl1, Barhl2, Gpr101,
		GLUT_Mix1_Pde1a_Pld1
		GLUT_Mix1_Pde1a_Srd5a2	Oxtr, Cckar, Srd5a2, Rxfp2 (part)
		GLUT_Mix1_Pde1a_Npr3	Npr3 (2 more), Cck (others), Gal (part), Nmu, Bche
		GLUT_Mix1_Pde1a_Sox6
		GLUT_Mix1_Pde1a_Col6a5	Prdm6, Col6a5, Kl, Bnc2
	GLUT_Piezo2	Neuron type names	Markers
		GLUT_Piezo2_Gm12023
		GLUT_Piezo2_Nts	Nts, Ptpn13
		GLUT_Piezo2_Tgfbr2	Srpx2, Prss23, Tgfbr2, Gm20754, Sstr3 (small), Tyr, Calcrl (others) // Adamts19, Tspan18, Lhfp, Gm16267,
		GLUT_Piezo2_Tfap2a
		GLUT_Piezo2_Gcnt4	Rxfp1 (1 more), Cpne7, Gcnt4,
		GLUT_Piezo2_Tshr
		GLUT_Piezo2_Ptk2b	Gm10754, Skap1, Ptk2b, Col9a1,
		GLUT_Piezo2_Rxfp1	Rxfp1 (1 more), Ptgfr
		GLUT_Piezo2_Col9a1	Gm29536, Eya1, Col9a1,
		GLUT_Piezo2_Gpc4	Pgm5, Gpc4, Neil3, Abtb2, Igsf11, Chat, Ccn4
		GLUT_Piezo2_Ptprq	Pou4f1 (ewew), Ptprq,
		GLUT_Piezo2_Sema3e	Sema3e, Glp1r,
		GLUT_Piezo2_Pth2r	Pth2r, Chat, Srd5a2 (1 more), Chodl (1 more), Pappa, Efemp1, Pde5a, Slc5a7, Grin2c
		GLUT_Piezo2_Sntb1
		GLUT_Piezo2_Tmc1	Tmc1, Agmo,
		GLUT_Piezo2_Hgf	Epsti1, Hgf, Lemd1,
		GLUT_Piezo2_Palld
		GLUT_Piezo2_C1qtnf7	C1qtnf7, Cckar, Cartpt, Nmbr, Rxfp3, Calcrl, Car8, Lmo7, Npbwr1, Gm29683, Enpp3
		GLUT_Piezo2_Bcl11b
		GLUT_Piezo2_Trpc7	Col27a1, Kank1, Met, Trpc7
		GLUT_Piezo2_Npy2r	Srd5a2 (1 more), Crhr2, Foxc1, Npy2r, Galr1, Chodl (1 more), Nmbr (other), Gpc4, Zfp831, Vip, Drd5
		GLUT_Piezo2_Nek7
		GLUT_Piezo2_Grp	Male sex specific neurons., Grp
		GLUT_Piezo2_Hrh1	Female Specific organs(. Hrh1
	GLUT_Mix2_Pde1a	Neuron type names	Markers
		GLUT_Mix2_Pde1a_Lhx4	Lhx4, Vsx2, Shox2, Sox14, Cpa6, Ccdc192, Antrx2, Drd2
		GLUT_Mix2_Pde1a_Tfap2b	Tfap2b, Asic4 (other),
		GLUT_Mix2_Pde1a_Hsd17b2	Hsd17b2 (other) ,not great specifi marker
		GLUT_Mix2_Pde1a_Otp	Otp, Gm12930,
		GLUT_Mix2_Pde1a_Igf1	Igf1, Htr1d, Piezo2 (other), Rasgrp1 (part), Agmat
		GLUT_Mix2_Pde1a_Skor2	Skor2, Pmfbp1 (2 other), Npas1 (other)
		GLUT_Mix2_Pde1a_Npas1	Npas1 (2 more), Nkx2-2 (other), Neurod6 (other), Sim1 (other), Ghsr (other)
		GLUT_Mix2_Pde1a_Bmp6	Mafa, Bmp6, Kcnq4, Hbq1b, Gcnt4, Mctp2, Gna3, Slc16a9, Il20ra, Grpr, Plin2
		GLUT_Mix2_Pde1a_Tmc1	Tmc1, Bmp6, Srpx2, Eya1 (part, others),
		GLUT_Mix2_Pde1a_Zic2	Zic2 (other), Pou4f1 (other), Cckar, Col18a1
		GLUT_Mix2_Pde1a_Lhx9	Lhx9, Mdga1
		GLUT_Mix2_Pde1a_Gm32828	Pou6f2 (other), Gm32828, Ptgfr (part), Igf1 (other), Ccdc172 (2 more), C1qtnf7,
		GLUT_Mix2_Pde1a_Col24a1	Col24a1 (1 more), Ptgdr (2 more), Vipr1(2 more), Ptger2 (other), Mc3r (part), Abi3bp (part), Lyzl4
		GLUT_Mix2_Pde1a_Ebf2	Ebf2, Peizo2, Igf1, Tmem200a
		GLUT_Mix2_Pde1a_Prox1	Prox1 (other), Ghsr (2 more), Mc4r (other), Htr3a, Rspo2 (2 more), Agtr1a (part)
		GLUT_Mix2_Pde1a_Rxfp1	Rxfp1, Kl, Npsr1, Npr3
		GLUT_Mix2_Pde1a_Maf	Maf, Lhx2, Acan
		GLUT_Mix2_Pde1a_Mylk	Mylk, Nkx2-2(other), Glp1r (pother), Asic4 (other), Sim1(other), Pirt (part), Ctcflos (part), Col24a1
		GLUT_Mix2_Pde1a_Ppp1r1c	Ppp1r1c, Piezo2 (other), Scn7a (other), Pou4f1 (other), Htr3a, Mafb
		GLUT_Mix2_Pde1a_Gm45194	Gm45194, Itga8, Lpar1
		GLUT_Mix2_Pde1a_Abcg5	Nmbr (other), Abcg5 (part), Abcg8
		GLUT_Mix2_Pde1a_Pou6f2	Chat (part), Pou6f2 (2 more), Gda (part)
		GLUT_Mix2_Pde1a_Mamdc2	Mamdc2, Pax5, Abcc9 (part), Gm36903 (part), Rspo2 (other part)
		GLUT_Mix2_Pde1a_Sall1	Sall1, Prdm6
		GLUT_Mix2_Pde1a_Lmo7	Npas1 (other), Htr1d, Gpr156 (many others low), Lmo7 (2 other), Crh (part), Gm13912 (part), Slc9a3, Cabrq (part), Cdh23 (other part)
		GLUT_Mix2_Pde1a_Ntsr1	Ntsr1, Sim1 (other), Nkx2-2 (other), Vwa5b1, Galr1 (other), Piezo2, Mcub, Pdyn Sstr5, Chodl (other)
		GLUT_Mix2_Pde1a_Lama3	Col14a1, Lama3, Abcc9, Ccdc172, Il20ra, Calcrl (other), Gpr88 (other), Gdnf (part)
		GLUT_Mix2_Pde1a_Gpc4	Gpc4, Lrrc38, Nkx2-2 (other), Sim1 (other),
		GLUT_Mix2_Pde1a_Efemp1	Efemp1 (2 more), Gda (other), Avpr1a (other), Rxfp3 (other), Ryr1
		GLUT_Mix2_Pde1a_Chrna2	Chrna2, Chrna5, Ror1, Rspo2, Col5a2, Ntf3 Greb1, Kcnsmb4
		GLUT_Mix2_Pde1a_C1ql1	C1ql1, Chat (!!!), Cartpt, Asic4 (other), Nkx2-2 (other), Nos1 (hith), Smoc2, Col24a1
		GLUT_Mix2_Pde1a_Srd5a2	Srd5a2 (1 more), Cckar (part), Sstr4 (other)
		GLUT_Mix2_Pde1a_Eps8	Eps8, Piezo2 (other), Sall1, Itga1, Ror1
		GLUT_Mix2_Pde1a_Gpr101	Dlk1 (other), Gpr101 (other), Pnoc (part), Adamts2( other), Sstr4, Pdyn, Vwa5b1 (1 more),
		GLUT_Mix2_Pde1a_Adam12	Adam12, Antrx2
		GLUT_Piezo2_A2m	A2m, Aox3, Gm29418, Qrfpr
		GLUT_Piezo2_Qrfprl	Lhx4, Vsx2, Shox2, Colq, Drd3, Dach2, Cdh23, Lhx3, Gm47757, Gm2164, Qrfprl, Gm40555, Fign
	GLUT_Spp1	Neuron type names	Markers
		GLUT_Spp1_Foxp2	Foxp2, Nr4a2, Cubn, Gm13270
		GLUT_Spp1_Mamdc2	Ptgfr (other), Slc17a8 (other), Mamdc2 (few more),
		GLUT_Spp1_Tmc1	Drd5, Tmc1, Gda, Scn7a (few others)
		GLUT_Spp1_Rspo1	Rspo1, Ecel1 (other), Trhr (other), Gpr (others), Qrfprl (part), Sstr2 (other)
		GLUT_Spp1_Neurod6	Neurod6, Neurod2 (other), Npas1 (other), Nkx2-2 (other), Sim1(part), Ntsr1 (part), Bmp6 (part),
		GLUT_Spp1_Piezo2	Piezo2 (one more), Npffr2 (others), Igf1, Mafa(part)
		GLUT_Spp1_Prdm6	Prdm6, , Onecut3, IRx5, Crnd3
		GLUT_Spp1_Ddr2	Gm6213 (part), Abi3bp (others), Ddr2, Tac1 (part), Vipr1, Gpr88, Ptgdr
		GLUT_Spp1-CC_Slc17a7	Slc17a7, Mafa, Oprm1 (not super unique), Nsph2 (not super unique), Gpr139, Sstr1
		GLUT_Spp1_Nr5a2	Nr5a2, Skor2, Lrrc38, Efemp1, Pappa, Prph, Ptgdr, Ptger2, Pou6f2, Grpr, Ccbe1
		GLUT_Spp1_Calcb	Calcb, Col5a2, Tecrl, Abcb1a
		GLUT_Spp1_Antrx2	Antrx2, Shox2 (other), Hoxd11, Prdm8, Prox1, Hoxd10
		GLUT_Spp1_Pou4f1	Pou4f1 (other), Tafa4 (part), Htr1d (many other), Htr1b (others),
		GLUT_Spp1_Gm12130	Gm12130, Lmo7, Tfap2b, Pou4f1 (others), Htr2a, Vip (part), Cdh23 (part), Car8 (other)
		GLUT_Spp1_Ctcflos	Ctcflos, Rxfp1, Kl, Pirt, Calcrl, Ddr2, Slc30a8
		GLUT_Spp1_Pax6	Pax6, Calb1, Klhl14
		GLUT_Spp1_Hoxc13	Tecrl, Foxp2, Hoxc13, Ror1, Dnah7a
		GLUT_Spp1_Sim1	Sim1, SallI, Sc100a10, Sytl5
		GLUT_Spp1_Ppp1r1c	Ppp1r1c, Piezo2 (one more), Tmprss7, Chodl (more), Gm40518, Abi3bp, Qrfprl
	GLUT_Folh1	Neuron type names	Markers
		GLUT_Folh1_Neurod6	Neurod6, Grik3, Gal, Ntsr1, Tac1, Pirt, Htr1d, Ern2
		GLUT_Folh1_Gdpd2	Gdpd2, Dgkk,
		GLUT_Folh1_Rasgrp1	Nrgn (2 more), Tacr3 (one more), Rasgrp1, Car8
		GLUT_Folh1_Slit3	Slit3, Pou6f2, Ntng1
		GLUT_Folh1_Epsti1	Epsti1, Etv4, Cped1,
		GLUT_Folh1_Galnt3	Galnt3, Rxfp1 (1 more), Sstr4, Ccbe1, Skor2 (1more), Ltbp1 (two more)
		GLUT_Folh1_Igf1	Pappa, Dlk1, Ano1, Fgf10, Rxfp1 (2more), Ahnak2, Igf1, Ltbp1 (2 more), Dmrt2, Avpr1a
		GLUT_Folh1_Aox1	Aox1 (several other), Calcrl (others), Ifi27 (others), Mafb (others)
		GLUT_Folh1_St3gal1	St3gal1, Glra2
		GLUT_Folh1_Gm19299	Gm19299, Col6a1, Gm14546, Cpt1a
		GLUT_Folh1_Glp1r	Vip, Prox1, Ctcflos, Glp1r, Gcnt2, Cntnap3, Abcc2
		GLUT_Folh1_Pde3a	Gm47352, Npffr2, Pde3a
		GLUT_Folh1_Neu2	Neu2, Gm29478, Spon1, Ccn4, Nrgn, Sardhos
	GLUT_Nr4a2	Neuron type names	Markers
		GLUT_Nr4a2_Nts	Nts, Rasgrp1, Igf1, Neurod6,
		GLUT_Nr4a2_Sema3d	Sema3d
		GLUT_Nr4a2_Grpr	Npsr1, Grpr, Crh, Gpr88, Grp
		GLUT_Nr4a2_Cartpt	Cartpt, Gpr6, Rxfp3, Lypd1, Trpc4 Sstr4,
		GLUT_Nr4a2_Tacr3	Ctcflos, Skor2, Galr1, Ntsr1, Tacr3, Nmbr, Ccbe1, Zic2,
		GLUT_Nr4a2_Abi3bp	Npas1, Pnoc, Tac1, Abi3bp, Htr5b,
	GLUT_Mix3	Neuron type names	Markers
		GLUT_Mix3_Il20ra	Gldn, Il20ra (1 more), Htr1b (2 more, P2rx6 (2 more), Hpgd (2 other), Plekhg3 (2 more)
		GLUT_Mix3_Col13a1	Col13a1, Rasgrp1, Igf1, Gm29674, Rxfp1 (1 more), Pappa
		GLUT_Mix3_Pou6f2	Pou6f2, Ctcfos, Qrfpr, Abi3bp, Glp1r, Calca(+1), Grpr, Crh, Crybg3
		GLUT_Mix3_Vip	Vip, Col6a6, Megf11, Phldb2, Prdm8
		GLUT_Mix3_Gpr83	Gpr83, Mc4r (1 other), Mcub, Rprml, Col18a1 (1 more)
		GLUT_Mix3_Bmp6	Bmp6, Mylk, Spp1, Htr3a, Phldb2, Anxa4, Slc16a9, Ptgfr
		GLUT_Mix3_Ndnf	Tfap2a, Ndnf
		GLUT_Mix3_Dlk1	Nmu, Calcr, Dlk1, Gm29683, Rspo1, Galr3
		GLUT_Mix3_Trpc4	Trpc4, Gda, Ecel1 (1 more), Piezo2, Cartpt, Lypd1 (more) // Dysf, Gm41414, Epb41l4a, Shox2, Lncen1, Pmfbp1,
		GLUT_Mix3_Npffr2	Npffr2, Olf273, Srpx2, Cd34, Htr1b, Col24a1, Qrfprl, Chodl, Postn
		GLUT_Mix3_Gna14	Gna14, Enpp1, Prkcq, Sox5, Pamr1,
		GLUT_Mix3_Pth2r	Pth2r, Col14a1, Npy2r, Cntnap3, Htr5b, Tacr1 (others), Tacr3 (one other), Calcr (one other), Ern2, Mc4r, Mc3r
		GLUT_Mix3_Rcsd1	Rcsd1, Met, Stpg2, Ttn, Gm12023
GABAERGIC GROUPS
	Neurotransmitter	Group (Pool Lab)	Useful markers
	GABA	GABA_CSF-cN_Pkd2l1	Pkd2l1
	GABA	GABA_Nr2f2	Nr2f2, Zbtb7c, Syt6
	GABA	GABA_Npy2r	Npy2r, Penk, Met
	GABA	GABA_Tyr	Tyr, Entpd3, Tac1
	GABA	GABA_Fam20a	Fam20a, Col8a1, Acss1
	GABA	GABA_Has2os	Ccbe1, Has2os, Igsf11, Neurod6
	GABA	GABA_Tac2	Tac2 (great), Kcnj5, Edaradd, Adgrg6, Jag1
	GABA	GABA_Id2	Zic1, Zic4
	GABA	GABA_Gal	Gal, Slc24a4, Tacr3
	GABA	GABA_Ecel1	Ecel1
	GABA	GABA_P2ry1	Rxfp2, Atp1a2, P2ry1, Ppef1
	GABA	GABA_Maf	Maf, Otof, Lypd1, A730009L09Rik
	GABA	GABA_Tfap2b	Tfap2b
	GABA	GABA_Prox1	Prox1, St18, Nfix
	GABA	GABA_Onecut2	Onecut2, Samd5
	GABA	GABA_Esrrb	Esrrb
	GABA	GABA_Pax5	Nxph2, Mcub, Tent5a, Them7
	GABA	GABA_Skor2	Parst of it labeled by Skor2, Ano2, Lncenc1, Cmnc, Arhgap6
	GABA	GABA_Hmcn1	Sntb1, Hmcn1
	GABA	GABA_Chrna5	Chrna5, Calb1, Fam107b, Gm12082, Onecut1, Prima1, E130114P18Rik,
	GABA	GABA_Colq	Colq, Abtb2, Wipf3
	GABA	GABA_Adam12	Adam12, Hpse2, Pde3a, Col18a1
	GABA	Gaba_Mix1 (catchall)	Gata3, Tal1, Reln, Sox1ot, Irx2
	CHOL-GABA	CHOL-GABA-Crnde	Nos1, Slc5a7, Chat, Gm40999, Crnde
GABAERGIC Neuron Types
	GABA_CSF-cN_Pkd2l1	Neuron type names	Markers
		GABA_CSF-cN_Pkd2l1_Cartpt	Cartpt, Gpr88, Spef2 (part), Igf2 (part), Rxfp2, Lrrc38, Oprm1 (part, spills),
		GABA_CSF-cN_Pkd2l1_C1qtnf7	C1qtnf7, Pdyn, Evc2, Nkx2-2, Sulf1, Cnih3, Cck (part), Efemp1 (prt)
		GABA_CSF-cN_Pkd2l1_Cacng5	Cacng5 (Tac1 (part), Tafa4 (part), Uts2r, Dlk1
	GABA_Nr2f2	Neuron type names	Markers
		GABA_Nr2f2_Col27a1	Adra1d, Nos1 (part), Gm13264, Grp(part), Col27a1, Eya1, with one other: Sstr3, Oprd1, Cnih3, Evc, Col16a1, Ntsr2, Nrgn, Scn7a, Gcnt4
		GABA_Nr2f2_Col18a1	Col18a1, Gpc4, Htr1a, Gpr88, Ig1, Gabrd, Fxyd6; with one other: Sstr3, Oprd1, Cnih3, Evc, Col16a1, Ntsr2, Nrgn, Scn7a, Gcnt4
		GABA_Nr2f2_Tgfbr2	Tgfbr2, Nsph2, Htr3a, Rspo2, Adamts5, Npy2r (part), Sulf1, Htr2a, Il20ra, Ptger2, Npr3, Foxo1
		GABA_Nr2f2_Foxp2	Nr3c1, Foxp2, Abi3bp, Pdzrn3,
		GABA_Nr2f2_Rxfp2	Rxfp2, Calca, Sstr2, Drd5, Pax5,
		GABA_Nr2f2_Plpp4	Plpp4, Zfp536, Abcg8, Pde5a, Abcg5, Pou6f2
	GABA_Npy2r	Neuron type names	Markers
		GABA_Npy2r_Ptger3	Ptger3, Hpse, Nmbr, Ptgdr, P2ry1, Mcub, Oxtr, Il20ra, Rspo2; with other: Npffr2, Foxo1, Galr1, Nxph2, Glp1r
		GABA_Npy2r_Lypd1	Lypd1, Pnoc, Sstr1, Ecel1, Cdh3, Grp, Hrh3, Nrgn, Adra2a, Npr1 (part), Ctsc, Gal (part)
		GABA_Npy2r_Pappa	Pappa, Htr2a, Gm16685, Neurod6, Mafa, Cartpt, Spp1
		GABA_Npy2r_Sstr2	Sstr2, Grik3, St3gal1, Calca, Drd5, Gucy2d, Phldb2, Qrfpr, Cdh23, Gdnf, C1ql1, Gal, Bdkrb2, Cntnap3, Gpr50, Cfap44
		GABA_Npy2r_Npr3	Cdh13, Adcy2, Zfp521, Meis1, Nell1, Npr3
	GABA_Tyr	Neuron type names	Markers
		GABA_Tyr_P2ry1	P2ry1, Galr1, Tac1 (spill), Fgf10, Gpr88, Ptger3, Adamts5, Ascl1, Oprk1, Gpr139, Col14a1, Cartpt, Cckbr, Rspo2
		GABA_Tyr_Ret	Ret, Chodl, Qrfpr, Sstr1, Bmp6, Hhip (part), Ctsc, Cntnap3, Gdnf
		GABA_Tyr_Rxfp2	Rxfp2, Cdh3, Ccdc3, Tyr, Oxtr, Gkp1r
	GABA_Fam20a	Neuron type names	Markers
		GABA_Fam20a_Rasgrp1	Rasgrp1, Adra2a, Rxfp2, Htra2a, Ddr2, Grin2c (part), Hpse (part, Adra1d (part)
		GABA_Fam20a_Ano1	Ano1, Oxtr, Cryb3, Col24a1, Cckbr, Sulf1, Apcdd1, Rxfp3, Spp1, Cacng5, Pirt, Fbxo32
		GABA_Fam20a_Ptger3	Ptger3, Sstr2, Sstr1, Nrgn, Adamts5, Ctsc, Lypd1, Stk32b, Il20ra, Abcg5, Glp1r, Npy2r, Drd5
		GABA_Fam20a_Fgf10	Fgf10, Pde5a, Clic1, P2ry1, Hbq1b, Htra1a
		GABA_Fam20a_Arhgap6	Straddler from somewhere else?
	GABA_Has2os	Neuron type names	Markers
		GABA_Has2os_Cdh3	Cdh3, Cckar, Ptgdr, Mc4r, Cdh23, Gpc4, Scn7a, Col18a1, Gal, Cartpt, Prss23 (part), Gcnt4 (part), Nrgn (part), Glp1r, Maf, Kcnip2, Cnh3, Prlr
		GABA_Has2os_Enpp1	Enpp1, Rspo1, Oxtr, Cckbr (1 more), Adra1d, Trhr, P2ry1, Tll2, Trbc1
		GABA_Has2os_Col12a1	Col12a1, Esrrb, Fgf10, Ghsr, Ptgfr, Phldb2
		GABA_Has2os_Rxfp1	Rxfp1, Car8, Chrnb3, Gpr101, Ddr2, Hcrtr1, Epha3, Pld5, Cadps2, Abca4
		GABA_Has2os_Zfp831	Zfp831, Galr1, Sema3e, Hbq1b, Anxa4, Piezo2, Sstr2
		GABA_Has2os_Trpc4	Trpc4, Trabd2b, Sema3e (1 more), Npy2r, Agtr1a, Slc9a2, Gda
		GABA_Has2os_Cdh3	Cdh3, Cckar, Ptgdr, Mc4r, Cdh23, Gpc4, Scn7a, Col18a1, Gal, Cartpt, Prss23 (part), Gcnt4 (part), Nrgn (part), Glp1r,Col18a1, Kcnh8, Cdh23, Greb1, Scn7a, Col18a1
		GABA_Has2os_Rorb	Arhgap6, Rorb
	GABA_Tac2	Neuron type names	Markers
		GABA_Tac2_Chodl	Chodl, Vwa5b1, Qrfprl (part), Nxph2, Col18a1, Qrfprl, Foxo1, Pnoc, Cfap44
		GABA_Tac2_Fgf10	Fgf10, P2ry1, Car8, Igf1, Enpp1, Tm4sf1
	GABA_Id2	Neuron type names	Markers
		GABA_Id2_Npffr2	Npffr2, Ddr2, Galr1, Cdh3, Sstr1 (1 more),Asic4 (+1), Fgf10, Phldb2, Enpp1, Lama4, Gucy2d
		GABA_Id2_Trpc4	Trpc4, Ecel1, Ccdr3, Col14a1, Abi3bp, Qrfpr, Pde5a
		GABA_Id2_Nxph2	Nxph2 (1 more), Sema3e (1 more), Gcnt3, Chodl, Htra1, Rxfp3, Gpr6
		GABA_Id2_Wwa5b1	Vwa5b1, Rspo1, Cckar, Npsr1, Sstr4, Lypd1, Cbln4, Htr1b, P2ry1, Nts, Ghsr, Sulf1, Oxtr
		GABA_Id2_Tacr1	Tacr1, Gpr101 (+1), Npbwr1, Scn7a (1 more), Rprml, Zfp831, Efemp1
	GABA_Gal	Neuron type names	Markers
		GABA_Gal_Nos1	Nos1, Oprd1, Col24a1, Zfp831, Oprm1 (+1), Htr5b, Neurod6, Trpc5 (+1), Col6a1 (+1), Il20ra (+1), Col18a1
		GABA_Gal_Cartpt
		GABA_Gal_Chodl	Chodl, Cala, Mlixpl, Qrfpr, Npffr2, Grin2c, Foxo1, Cdh3, Hrh2,
		GABA_Gal_Nos1	Nos1, Oprd1, Col24a1, Zfp831, Oprm1 (+1), Htr5b, Neurod6, Trpc5 (+1), Col6a1 (+1), Il20ra (+1), Col18a1
	GABA_Ecel1	Neuron type names	Markers
		GABA_Ecel1_Qrfpr	Qrfpr, Celsr1, Trh, Pr2x2, Il20ra, Galr1, Mctp2
		GABA_Ecel1_Pnoc	Pnoc, Drd5, Cartpt, Gm20754, Ptgfr, Pde5a, Skor2, Bche, Ctsc
		GABA_Ecel1_Abcc9	Abcc9, Cckar, Nmbr, Sstr4, Col14a1, Nxpe2, Hhop, Pax5, Sstr2
		GABA_Ecel1_Gda	Gda, Cdh23, Qrfprl, Sstr?, Kl, Pappa, Asic4
		GABA_Ecel1_Plch2	Plch2, Scn4b, Cckbr, P2rx5, Oprd1, Sptssb, Npffr2, Fgf10, Oprd1, Scn7a
		GABA_Ecel1_Cnih3	Cnih3, Hcrtr1, Best3, Gpr139, Met
		GABA_Ecel1_Gabrq	Gabrq, Glp1r, Vipr1, Htr1d
		GABA_Ecel1_Npffr2	Pde1c, Npffr2, Nefm, Gm1715, Dlk1, Minar1, Kcnh8
		GABA_Ecel1_Epha4	Epha4, Tafa1, Utrn, Crnda, Slc4a4
	GABA_P2ry1	Neuron type names	Markers
		GABA_P2ry1_Galr1	Galr1, Fgf10, Ascl1,
		GABA_P2ry1_Cdh3	Cdh3, Ccdc3, Tac1, Plch2, Calca, Adra2a, Il20ra, Cnga3
	GABA_Maf	Neuron type names	Markers
		GABA_Maf_Srpx2	Srpx2, Cbln4 (2 more), Mc4r, Spp1, Gpc4 (+1), Gcnt2 (+1), Npffr2
		GABA_Maf_Il20ra	Il20ra, Lama4, Rxfp2 (part), Sstr2 (part)
		GABA_Maf_Slc9a3	Slc9a3, Crybg3, Cacng5, Pde5a, Acss1, Ddr2
		GABA_Maf_Slc16a9	Slc16a9, Bmp6, Aox1 (+1), Kitl, Nxph2, Gm16685
		GABA_Maf_Man1a	Man1a, Grik3, Kcnt2, Ptprz1, Arhgap6, Syt10, Syt16, Htr2c,
		GABA_Maf_Chodl	Chodl, Agtr1a, Abcg5, Nos1, Kcns3, Sstr1, Aox1, Slc17a8
		GABA_Maf_Ano1	Ano1, Cntnap3, Drd5, Hpse, Efemp1, Bmp6 (+1), Gpr101, Glp1r, Brkr2b, Pdyn
	GABA_Tfap2b	Neuron type names	Markers
		GABA_Tfap2b_Grin2c	Ptgfr, Grin2c (+1), Igf1 (+2), Ccbe1 (+1), Ntsr1 (+3), Asic4 (+2), Gpr139 (+2), Srpx2 (part), Rspo2
		GABA_Tfap2b_Tshr	Tshr, Slc9a3 (+1), Skor2 (+1) ,Rasgrp1, Grin2c (+1), Igf1 (+2), Pnoc, Gm12130, Lrrc38 (+1)
		GABA_Tfap2b_1	Esr1, Itga1, Nrp2, Satb2 (ewew). Gm10754, Meis2, Phldb2
		GABA_Tfap2b_Dlk1	Dlk1, Npffr2, Pdyn (part), Mafa (part), Trhr (part+1)
		GABA_Tfap2b_Foxo1	Gpr88, Car8 (+2), Foxo1, Fxyd6 (other), Rxfp2 (+2), Stk32b (+2), Met (+2), Galr1, Vipr1
		GABA_Tfap2b_Il1rapl2	Lmo7, Gm29114, Il1rapl2 (+2)
		GABA_Tfap2b_Bmp6	Bmp6, Col24a1 (other), P2rx6 (other), Srpx2 (other), Gda (+1), Mc4r (other),
		GABA_Tfap2b_Ghsr	Ghsr, Asic4 (+3), Car8 (+3), Gpr139 (other), Gabrq, Hpse (part), Htr3a (+1)
		GABA_Tfap2b_Kl	Kl, Rxfp2 (+2), Grpr, Npas1 (other)
		GABA_Tfap2b_Mafb	Mafb (+1), Piezo2, Abi3bp (+1), Mafa (+1), Mamdc2, Glp1r (+2)
		GABA_Tfap2b_Cnih3	Cnih3, Asic4 (+3), Tacr3, Cacng5, Drd5, Nrgn, Npy2r, Npbwr1, Pde5a
		GABA_Tfap2b_Abi3bp	Abi3bp (1 more), Ig1 (+2), Mafb (+2), Mafa (part), Eya1, Efemp1, Nos1, Gm29683
		GABA_Tfap2b_Cacna2d1	Cacna2d1, Angpt1 (+2)
		GABA_Tfap2b_Ebf3	Ebf3, Gm29683, Fn1, Dnah14
		GABA_Tfap2b_Glp1r	Glp1r, Met, Enpp1, Stk32b, Car8 (+1)
		GABA_Tfap2b_Fxyd6	Vwa5b1, Fxyd6, Gpr101, , Cntnap3, Ryr1, Npr3, Calcrl, Bdkrb2, Cacng5
		GABA_Tfap2b_Pou6f2	Pou6f2, Zic2 (+2), Htr1b (+1), Cdh3 (+2), Piezo2 (+2), Zfp831, Ptger3 (+2),
		GABA_Tfap2b_Cd44	Cd44 (part), Serpinb7, Tacr3, Kctd4 (+1), Htr2a, Prlr (+1), Cnih3
		GABA_Tfap2b_Gpr149	Gpr149, Itgb8 (+1), Bmp3, Gm44618
		GABA_Tfap2b_Col6a1	Rxfp2 (+2), Col6a1, Igf1 (other), Nts (part), Car8 (other), Ptgfr (other), Ghsr (+2), Trh
		GABA_Tfap2b_Fam163a	Fam163a, Srpx2 (other), Ccbe1 (other)
		GABA_Tfap2b_Chst8	Chst8, Fam163a (+1), Dmrt2, Hmcn1, Gm12092,
	GABA_Prox1	Neuron type names	Markers
		GABA_Prox1_Spp1	Hsd17b2, Ahnak2, Tgfbr2, Spp1, Npffr2, Gcnt4, Adora2b, Slc16a9, Rnf207, Dnah11, Cckbr, Npffr2
		GABA_Prox1_Nmbr	Rspo2 (other), Nmbr (3 more), Chodl (part), Avpr1a (other), Ltbp1, Ghsr, Lypd6, Tacr3
		GABA_Prox1_Pappa	Pappa, Gpc4 (+2), Htr3a (3 more), Crh, Calca (+1), Cntnap3, Dlk1 (+1 and sparsish elsewhere), Igf1 (+1), Col14a1,
		GABA_Prox1_Cdh23	Htr1d, Hrh2, Ccbe1, Gpc4 (+2), Lrrc38, Cemip, Gem, Drd2 , Col6a1
		GABA_Prox1_Npas1	Ghsr (part +1), Npas1 (part),Tmem176b,
		GABA_Prox1_Smoc2	Smoc2, Tacr3 (other), Htr3a (other), Galr1 (other), Gm20754, Trbc1, Vipr2, Oxtr
		GABA_Prox1_Npnt	Abi3bp, Npnt, Dnah5
		GABA_Prox1_Baiap3	Baiap3, Kcnh8, Slc24a4
		GABA_Prox1_Tafa4	Grpr, Trbc1, Nos1 (other), Tafa4, Srpx2 (2 more), Gm12130, Sntg2, Gm5105, Itga9
		GABA_Prox1_Gldn	Col27a1, Zic2 (other), Abcg5, Trpc4 (other), Avpr1a (other), Ntsr1 (other), Gldn
		GABA_Prox1_Ptgfr	Ptgfr, Igf1 (2 more), Il20ra(1 more), Htr1d (1 more),
		GABA_Prox1_Eya1	Eya1, Pax5, Eya4, Ccbe1, Rorb
		GABA_Prox1_Piezo2	Piezo2, Lmo3
		GABA_Prox1_Hmcn1	Hmcn1, Gm20631, Cyp1b1,
		GABA_Prox1_Col27a1	Col27a1 (+1), Col18a1, Zic2 (other), Gpr101, Slc18a1, Slc22a3, Rasef, Epb41l4a
		GABA_Prox1_Tfap2b	Drd5, Zic2 (other), Npy2r (+1), Tfap2b, Slc30a3, Rspo1 (more), Lmo7 (2 more), Gm13264, Tm4sf1, Calcrl, Pde5a
		GABA_Prox1_Calcrl	Calcrl, Plce1 (other), Gm45321
		GABA_Prox1_Ptgdr	Ptgdr, Ptger2, Ghsr (+1), Pax5 (part, 1 more),
		GABA_Prox1_Lmo7	Lmo7 (+2), Cacng5 (other), Gabrq (+2), Plin2, Anxa4
		GABA_Prox1_Agtr1a	Agtr1a, Rspo1, Bmp6, Gldn (part), Car4 (part), Npsr1, Nrgn (+1)
		GABA_Prox1_Pde5a	Pde5a, Met (2 more), Gpc4 (+2), Gal, Grin2c (+1), Calca (+1), Dlk1 (+1), Stk32b (2 more), Fbxo32, Kl, Gm29674,
		GABA_Prox1_Lncenc1	Lncenc1, Cpne4
		GABA_Prox1_St3gal1	St3gal1, Irx2, Hgf, Rtn4rl1
		GABA_Prox1_Daam2	Kcnj2, Daam2, Adamts9
	GABA_Onecut2	Neuron type names	Markers
		GABA_Onecut2_P2rx6	Gcnt4, P2rx6 (many other), Adra1d, Spp1
		GABA_Onecut2_Sall1	Sall3, Sall1, Igf1,
		GABA_Onecut2_Acot11	Acot11 (part), Glp1r (part)
		GABA_Onecut2_Pax5	Npy1r (+2), Pax5 (+1), Srpx2 (+1), Dmrt2 (+1), Gm40518 (+1)
		GABA_Onecut2_Rxfp1	Nmbr (+3), Rxfp1 (part), Rasgrp1, Npy2r, Npsr1, Nts,
		GABA_Onecut2_Lmo2	Lmo2, Nr4a2, Greb1, Otof, Ndnf, Chst8
		GABA_Onecut2_Prox1	Neurod6, Prox1, Neurod2 (+2), Hpse (part), Tll2 (part), Crhbp (part, Sstr4
		GABA_Onecut2_Esrrb	Casz1 (other), Esrrb, Part: Cpa6, Hs3st3a1
		GABA_Onecut2_Efemp1	Efemp1, Pou6f2 (3 others), Trhr (others), Bche (+1), Slc17a8, Met (others), Gm 20754,
		GABA_Onecut2_Nr5a2	Nr5a2, Drd5 (Cntnap3 (+2), Pappa, Ghsr (other), Dkk2 (part), Dlk1 (other), Lama3, Lama4, Gal(part),
		GABA_Onecut2_Crhbp	Crhbp, Asic4 (+1), Ccbe1 (+2), Tmem51 (part), C1qtnf7, Gldn (part), Kl,
		GABA_Onecut2_Ntsr1	Ntsr1 (+1), Pnoc(Others), Npas1 (other), Cdh23 (other), Ptger2, Npffr2, Htr1d (part), Adamts15
		GABA_Onecut2_Satb2	Calb2, Folh1,Satb2, Bmp6,
		GABA_Onecut2_Lcp1	Lcp1, Sall3 (+1), Gm27239, Arhgap15
		GABA_Onecut2_Gm6213	Gm6213, Gm2824, Gm20754, Abcc9 (sparse),
		GABA_Onecut2_Cdh3	Car8 (other), Cdh3, Asic4 (+1), Cckar (part),
		GABA_Onecut2_Scn7a	Scn7a (part, other), Eya1,
		GABA_Onecut2_Pax5	Npy1r (+2), Pax5 (+1), Srpx2 (+1), Dmrt2 (+1), Gm40518 (+1)
		GABA_Onecut2_Ano1	Ano1, Avpr1a, Gm12130, Ltbp1 (other),
		GABA_Onecut2_Car8	Car8 (other), Cdh3, Asic4 (+1), Cckar (part),
		GABA_Onecut2_Cntnap3	Lrrc38, Npas1 (other), Cntnap3 (+1),
		GABA_Onecut2_Abi3bp	Chodl, Ctcflos, Abi3bp, Mamdc2, Aox1, Htr3a, Tm4sf1, Stk32b (+2),
		GABA_Onecut2_Tfap2b	Lypd1 (other), Tfap2b (part), Tac1 (patchy), Eya1 (+2), Ghsr (part, other),
		GABA_Onecut2_Mctp2	Gdnf, Scn7a (2 more), Nr5a2 (other), Nmbr (other), Pmfbp1, Sstr4, Mctp2 (other), Vipr1 (part), Gm12130,
		GABA_Onecut2_Pth2r	Pth2r, Gm20754, Trhr, Hhip (+2), Nr5a2 (+1), Mafa (+2), Cacng5 (other), Sstr4 (+1), Bche,
		GABA_Onecut2_Bche	Bche, Efemp1, Gm12082, Efemp1, Gm765, Pde3a, Tmem132c
		GABA_Onecut2_Gda	Gda, Col12a1, Lrp2, Adam18
		GABA_Onecut2_Trpc6	Trpc6, Gm12128, Osbpl3, Syt17 (elsewhere as well), Tacr3 (ewaw), Tshr (partial),
		GABA_Onecut2_Bmp7	Bmp7
		GABA_Onecut2_Hhip	Hhip, Ppfibp2
		GABA_Onecut2_Mcub	Mcub, Sall3, Oca2, Gpc4
		GABA_Onecut2_Gm47352	Gm47352, Pmfbp1 (other), AW551984, Ccdc192,
		GABA_Onecut2_Cartpt	Oxtr, Hrh1, Cartpt, Col6a1 (other), Pax5 (+1), Cdh23 (other), Npy2r (other), Sema3e (other),
		GABA_Onecut2_Col12a1	Met (other), Dlk1 (other), Dmrt2 (+1), Col12a1 , Dlk1, Mecom
	GABA_Esrrb	Neuron type names	Markers
		GABA_Esrrb_Dlk1	Nxph2 (other), Dlk1 (sparse), Trhr (sparse)
		GABA_Esrrb_Ccbe1	Lrrc38 (+1), P2ry2, Ccbe1 (other), Agmat (+2)
		GABA_Esrrb_Scn7a	Rspo2, Skor2 (part), Tacr1, Scn7a (part),
		GABA_Esrrb_Wt1	Wt1, Wt1os, Irx2, Gm40999
		GABA_Esrrb_Crhbp	Asic4, Stk32b, Crhbp, Pou6f2 (other), Car8 (+1)
		GABA_Esrrb_Pax5	Pax5, Abcg5, Tafa4, Slc9a3, Abcg8, Pou6f2
		GABA_Esrrb_Grin2c	Lrrc38 (+1), Npas1, Pnoc, Grin2c, Lama3 (+1), Pax5, Slc9a3, Hcrtr1
		GABA_Esrrb_Bmp6	Bmp6, Trpc4
		GABA_Esrrb_Lrrc52	Nos1 (other), Prox1 (other)
		GABA_Esrrb_Ccbe1	Lrrc38 (+1), P2ry2, Ccbe1 (other), Agmat (+2)
		GABA_Esrrb_Myo5b	Myo5b, Anxa3, Actn2
		GABA_Esrrb_Rspo3	Rspo3, Nox4 (+1), Gm43647, Gm20713
		GABA_Esrrb_Lama3	Gpr139, Prox1 (+2), P2ry2, Lama3 (+1)
		GABA_Esrrb_Ddo	Wt1 (+1), Wt1os (+1), Dmrt3 (+2), Pde11a (other), Ddo, Actn (other),
		GABA_Esrrb_Ptgfr	Cdh23 (+2), Ptgfr, Stk32b, Nmbr, Nr5a2 (+1), Pappa, Crybg3, Tacr3,
		GABA_Esrrb_Ppp1r1c	Ppp1r1c, Cdh23 (+2), Nr5a2 (+1), Pappa (+2), Nos1 (+2), Trhr
	GABA_Pax5	Neuron type names	Markers
		GABA_Pax5_Spp1	Spp1, Npffr2
		GABA_Pax5_Nts	Nts (1 more), Fxyd6 (1 more), Ntsr1 (part), Gpr88, Gpr101 (part), Nrgn, Npr1 (part), Sstr2
		GABA_Pax5_Qrfprl	Qrfprl, Tfap2b (1 more), Srpx2, Sema3e (1 more(), Adra2a, Galr1 (1 more), Trabd2e, Calca
		GABA_Pax5_Car8	Car8, Trh, Dlk1 (1 more), Gabrq, Drd5, Avpr1a, Npy1r, Gpr88
		GABA_Pax5_Ccbe1	Ccbe1, Ptgdr, Sulf1, Tacr3, Npy1r, Rxfp2, Gpr156
	GABA_Skor2	Neuron type names	Markers
		GABA_Skor2_Il20ra	Il20ra, Galr1 (1 more), Rxfp3, Npbwr1, Fgf10, Trhr, Nrgn, Mchr1 (1 more), Calcrl, Gm20754, Sema3e (1 more), Adamts5
		GABA_Skor2_Gm29683	Gm29683, Pnoc, Nts, Fam160a1, Glp1r (part),
		GABA_Skor2_Ptprk	Ebf1, Ptprk, Nfib
		GABA_Skor2_Ptgfr	Ptgfr, Npy2r (+1), Crh (part), Cnih3, Zfp831, Gpr88, Rprlm (part), Sstr5
		GABA_Skor2_Pth2r	Pth2r, Cck, St3gal1, Sulf1, Npy1r, Gal, Vip, Nxph2, Galnt4
		GABA_Skor2_Rxfp1	Rxfp1, Tfap1b (1 more), P2ry1, Tacr1 (1 more), Htr1b, Pdyn, Ta1
		GABA_Skor2_Gucy2d	Gucy2d, Rxfp1, Ptgfr (+1), Esrrb, Vwa5b1, Ht1r1d
		GABA_Skor2_Hapln1	Sv2b, Hapln1,
		GABA_Skor2_Calcr	Calcr, Qrfpr,
	GABA_Hmcn1	Neuron type names	Markers
		GABA_Colq_Pax5	Pax5, Sema3e, Col6a1, Htr1a (+1), Sstr1 (+1),
		GABA_Colq_Trhr	Trhr, Sstr1 (+1_, Hcrtr1
		GABA_Colq_Npr3	Npr3, Tacr3, Ghsr
		GABA_Colq_Mctp2	Mctp2, Mafa, Srpx2
		GABA_Colq_Npr3	Npr3, Tacr3, Ghsr
	GABA_Chrna5	Neuron type names	Markers
		GABA_Chrna5_Cacng5	Cacng5, Cckbr, Oprm1, Cbln4, Lrtm2, Npy5r, Pde5a, Tox3, Col25a1, Chrdl1, Hcrtr2
		GABA_Chrna5_Kcns3	Kcns3, Ccve1, Adra1d, Wdr72, Hhip, Kcns3, Sulf2, Abca6
		GABA_Chrna5_Gm6213	Gm6213, Lypd1, Asic4, Fads3, Gm6213, Alcam, Cnr1
	GABA_Colq	Neuron type names	Numbers
		GABA_Colq_Efemp1	Gm12082, Efemp1,
		GABA_Colq_Trhr	Trhr, Zbtb7c,
		GABA_Colq_Col15a1	Adamts19, Col15a1, Ltbp1, Gas7, Galnt18, Cpne8
		GABA_Colq_Trpm3	Trpm3,
		GABA_Colq_S100b	Mctp2, Medag, S100b
		GABA_Colq_Ptgfr	Ptgfr
	GABA_Adam12	Neuron type names	Numbers
		GABA_Adam12_Hpse	Hpse, Plin2, Col6a1, Gpr4, Cpne7, Otof, Gas7
		GABA_Adam12_Gpc4	Gpc4, Pnoc, Igf1, Tmtc2, Rai14, Sv2b, Snih3, Itpr2, Dnah14, Pnoc
		GABA_Adam12_Rspo2	Rspo2, Car8, Fgf10, Oprk1, Lmo7, Pde1c, Mamdc2, Mme, Epas1, Arhgef33
		GABA_Adam12_Rxfp2	Rxfp2, Cacng5, Tacr1, Hhip, Zfp804b, Ptprt, Slc44a5
	Gaba_Mix1	Neuron type names	Numbers
		Gaba_Mix1_Rspo2	Rspo2, Col14a1, Il20ra, Htr1d, Galr1, Ryr1
		Gaba_Mix1_Gm12130	Gm12130, Gm29683, Grin2c, Agmat, Slc9a3
		Gaba_Mix1_Abi3bp	Haf4g, Tacr1, Adamts18
		Gaba_Mix1_Sox6	Sox6, Skor2, Chst9
		Gaba_Mix1_Lama1	Sorcs2, Igf1 (partial), Lama1,
		Gaba_Mix1_Frem3	Frem3,
		Gaba_Mix1_Nmbr	Kcnh8, Megf10, Tacr3,
		Gaba_Mix1_Trhr	Trhr, Ghsr, Gpr101, Cbln4, Mcub, Dlk1
		Gaba_Mix1_Pkd2l1	Pkd2l1, Prox1, agtr1a, Stk32b, Ccbe1, Cckar, Chodl, Gpr6, Gm2824, Ern2
		Gaba_Mix1_Col23a1	Col23a1, Stk32b, Pkd2l1, Rftn,
		Gaba_Mix1_Col5a2	Col5a2, Hmga2, Itga4, Piezo2
		Gaba_Mix1_Hpcef1	Gm14144, Hoxa11, Hpcef1, Hoxc13,
		Gaba_Mix1_Esr1	Dab2, Corin, Eya2, Rspo2, Esr1, Npy,
		Gaba_Mix1_Wt1	Wt1, Lhfp,
		Gaba_Mix1_Dock10a	Dock8, Atp10a,
	CHOL-GABA-Crnde	Neuron type names	Numbers
		CHOL-GABA_Crnde_Gucy2d	Gucy2d, Cdh3, Qrfpr, Ccdc4, Gal, C1ql1, Nrgn, Col6a6, Ankfn1, Gucy2d, Rarb, Stac, Cdh23
		CHOL-GABA_Crnde_Pnoc	Pnoc (+1), Best3 (+1), Chodl, Ntsr1, Npsr1, Gpr101 (part), Mlxipl (part),Slc9a3
		CHOL-GABA_Crnde_Tmem44	L3mbtl4, Tmem44, Stpg2, Col26a1, Scn4b,
		CHOL-GABA_Crnde_Hrh1	Hrh1, Glp1r, Nmbr, Trhr, Gpc4, Rasgrp1, Ccdc141, Slc4a4, Neurod6, Lmo3, Atp10a,
		CHOL-GABA_Crnde_Neurod6	Neurod6, Tacr1, Col24a1, Drd5, Fgf10, Piezo1, Bmp6, (part), Npy5r
		CHOL-GABA_Crnde_Sema3e	Pde11a, Sema3e, Col5a1,
		CHOL-GABA_Crnde_Ust	Ust, Tmem163, Onecut2, Zfhx3, Tmcc3, Pard3b
		CHOL-GABA_Crnde_Sema5a	Sema5a, Frem1, Il33, Sulf1, Slc1a3,
CHOLINERGIC GROUPS
	Neurotransmitter	Group name	Subtypes	Useful Markers	Comments
	CHOL	CHOL_aMN_Vipr2		Vipr2	Alpha MNs
	CHOL	CHOL_gMN_Col27a1		Col27a1	Gamma MNs
	CHOL	CHOL_gsMN_Prkcd		Prkcd	Gamma* MNs
	CHOL	CHOL_IN			Cholinergic interneurons
			Chol-Nr5a2	Nr5a2
			Chol_IN_Best3	Best3
			Partition Cells: Chol_IN_Pitx2	Pitx2
			Chol_IN_Galr1	Galr1
			Chol_IN_Pde5a	Pde5a
	CHOL	CHOL_vMN_Vwa5b1		Vwa5b1	Visceral motor neurons (aka PGCs)
CHOLINERGIC Neuron types
	CHOL_aMN_Vipr2	Neuron type names	Markers
		CHOL_aMN_Vipr2_Oprd1	Trank1, Oprd1
		CHOL_aMN_Vipr2_Sdk2	Sdk2
		CHOL_aMN_Vipr2_Chodl	Chodl, Megf11,
		CHOL_aMN_Vipr2_Fam107b	Fam107b
		CHOL_aMN_Vipr2_1
		CHOL_aMN_Vipr2_Cntnap3	Tshr, Pirt, Gcnt2, Fads2 (+2), Cntnap3, Mc4r (+2), Clic1 (+1), Mcub, Uts2r, Igf1
	CHOL_gMN_Col27a1	Neuron type names	Markers
		CHOL_gMN_Col27a1_Lmo7	Seems to be general version of 1, Lmo7, Aldh1a2,
		CHOL_gMN_Col27a1_Kcns3	Cck, Kcns3, Rprml, Chodl, Rspo2, Spp1, Tacr1, Trhr, Kcns3
		CHOL_gMN_Col27a1_Mecom	Mecom
		CHOL_gMN_Col27a1_Mctp2	Mctp2
	CHOL_gsMN_Prkcd	Neuron type names	Markers
		CHOL_gsMN_Prkcd_Aox1	Hldh1a2, Aox1
		CHOL_gsMN_Prkcd_Hmcn1	Hmcn1
		CHOL_gsMN_Prkcd_Plppr1	Plppr1
	CHOL_IN	Neuron type names	Markers
		CHOL_IN_Galr1_Ccdc3	Qrfpr, Cdh23, Cdh3, Gucy2d, Ccdc3, Col14a1, C1ql1, Nrgn
		CHOL_IN_Best3_Htr1b	Htr1b, Htr1a, Sema3e, Prox1, Ptger2, Trhr, Pnoc
		CHOL_IN_Best3_Slc9a3	Slc9a3, Mlxipl, Pnoc, Itga4, Zmat4, Fam83b
		CHOL_IN_Nr5a2_Rxfp2	Rxfp2, Rspo1, Cd34, Celsr1
		CHOL_IN_Nr5a2_Cdh23	Cdh23, Enpp1, Trabd2b, Ltbp1, Ntrk1 (+1)
		CHOL_IN_Pitx2_ Srpx2	Gpc4 (+1), Gldn (+1), Srpx2, Car8, Npsr1, Gm13912, Prph, Gm6213, Col23a1, Cblit, Srpx2
		CHOL_IN_Galr1_P2rx5	P2rx5, Mcub, Scn4b, Sptssb, Ahnak2, Pde3a
		CHOL_IN_Pde5a_Piezo2	Piezo2, Gucy2d, Hrh1, Hsd17b2, Pde5a, Chst9, Slc5a11, Col15a1
		CHOL_IN_Pitx2_Skor2	Gpc4, Gldn, Skor2, Tacr1, Aldh1a1, Cnih3, Vwa5b1, Prss23, Ptger3, Gabrq, Fer1l6, Slc17a6, Kcns3, Fer1l6
		CHOL_IN_Pde5a_Piezo2	Piezo2 (other), Gucy2d (other), Hrh1, Hsd17b2, Galr1 (+2), Pde5a (+2), Col9a1, Ntn1, Ctsc, Lmo3
		CHOL_IN_Pitx2_Eya1	Eya1, Asic4, Fgf10
		CHOL_IN_Galr1_Rasgrp1	Mafa, Gcnt4, Rasgrp1, Il20ra, Sema3e, Nts, Col27a1, Crybg3, Cck, Matn2
	CHOL_vMN_Vwa5b1	Neuron type names	Markers
		CHOL_vMN_Vwa5b1_Scn4b	Slc17a6, Srd5a2, Anxa4, Cck, Htr3a, Ahnak2, Scn4b, Esrrb, P2rx6, Aox1, Slc16a9, Rprml (+2), Mpped2
		CHOL_vMN_Vwa5b1_Slc26a7	Sst
		CHOL_vMN_Vwa5b1_Npffr2	Npffr2, Postn (other), D5Ertd615e, Rspo2 (+2), Hcrtr1 (+3), Vip (part), Col24a1 (+1), Tmem51, Npr1 (+1), Etv1, Fras1, Mgam (part), Plcz1, Hpgds (+2)
		CHOL_vMN_Vwa5b1_Qrfprl	Qrfprl, Gm12130 (+1), Smoc2 (+2), Best3 (+2), Pkd2l1 (+1), Nts (+2), Agtr1b, Trhr (other), Ryr1
		CHOL_vMN_Vwa5b1_Ptgfr	Glp1r, Pkd2l1 (+1), Cdhr1, Ptgfr (other), Ano1 (+2), Fgf10 (+1), Smoc2 (+2), Gm36903, Adora2b, Sstr5, Hrh2 (+1)
		CHOL_vMN_Vwa5b1_Ccbe1	Cbln4 (+2), Mamdc2, Ccbe1, Cdhr1 (+1), Gm10248, Slc17a6 (?), Agtr1b
		CHOL_vMN_Vwa5b1_Htr1d	Htr1d, Cbln 4 (other), Ptger3 (other), Gal (other)
		CHOL_vMN_Vwa5b1_Mctp2	Slc30a3, Trabd2b (+2), Gda (+2), Mctp2, Cntnap3 (+1), St3gal1 (+1), Cspg4, P2ry1, Sstr4 (+1)
		CHOL_vMN_Vwa5b1_Tacr3	Tacr3 (+2), Fgf10 (+1), Npy2r (+1), Mc4r (strong), Gal (strong, other), Lypd1 (+2), Oprm1 (other), Piezo2 (other), Sema3e, Ano1 (+2), Calcrl, Ptgdr (+2)
		CHOL_vMN_Vwa5b1_Hhip	Hhip, Asic4, Ctsc (part), Gpr101 (part), Best3 (+2), Ccdc3 (+2), Nts (+2), Enpp3, Ctcflos
		CHOL_vMN_Vwa5b1_Lmo3	Lmo3, Hhip (+1), Ctsc, Lypd6 (+2), Adamts18
		CHOL_vMN_Vwa5b1_Col12a1	Col12a1, Col27a1, Jag1, Drd2, Sema3e, Rhoj
		CHOL_vMN_Vwa5b1_Tll2	Tll2, Ghsr (+1), Col24a1 (+2), Gm12130 (+1), Hpse, Cntnap3
		CHOL_vMN_Vwa5b1_Ano2	Smoc2 (+2), Grpr, Ghsr (+1), Ano2, Qrfprl (+1), Rxfp2, Kcns3
