## Supplementary material for "Deep Cellular and Spatial Profiling of the Mouse Spinal Cord Reveals Sex-Specific Neuron Types and the Ascending Projection Neuron Repertoire": Table S2: Xenium gene probe set used for spatial transcripomic profiling.

		Gene/Probe	Explanation
Major cell class markers		Slc17a6	Glutamatergic neuron marker
		Slc32a1	GABAergic neuron marker
		Chat	Cholinergic neuron marker
		Slc5a7	Cholinergic marker #2
		Rbfox3	Pan-neuronal marker
		Olig2	Oligodendrocyte marker
		Gjc2	Oligodendrocyte marker
		Cspg4	OPC marker
		Ptprc	Microglia / macrophage marker
		Gpr84	Microglia only marker
		Clec12a	Macrophage only marker
		Igf2	Meninges
		Pecam1	Vascular/Endothelial (alternatively unvalidated Myl9)
		Kdr	Endothelial (small), ok
		Cfap126	Ependymal cell marker
		Ntsr2	astrocyte receptor - neurotensin receptyor 2
		Atp13a4	GM astrocyte population
		Ccdc3	WM astrocyte population
		Slc36a2	Myelinating Schwann cells
		Scn7a	Non-myelinating Remak Schwann Cells
		Abcc9	Pericytes. Labels also many projection neurons.
		Hemgn	Blood
		Foxc1	Mesoderm
		Col1a1	Fibroblast
		Npr3	Neural Crest
		Tlx2	DRG
		E2f8	Progenitors
		Shh	Floor plate
		Lmx1a	Roof plate
Special analysis genes		Ddx3y	Male specific gene (Y linked).
		tdTomato	tracing
		GFP	tracing
		mNeonGreen	tracing
		Cre	tool validation
		FlpO	tool validation
Immediate early genes		Fos	immediate early gene
		Fosb	immediate early gene
		Npas4	immediate early gene
		Nr4a3	immediate early gene
		Egr4	immediate early gene
		Arc	immediate early gene
		Egr3	immediate early gene
		Fosl2	immediate early gene
Key markers from literature		Tac1	labels known inter- and projection neurons
		Cck	Ascending neuron marker and valuable combinatorial marker
		Nts	Ascending neuron marker and valuable combinatorial marker
		Tacr1	Ascending neuron marker (Todd et al. 2000)
		Pdyn	Receives input from cold activated c-fibers (Kardon et al. Neuron 2014)
		Calcrl	itch activated neurons (Ren et al. 2023)
		Grpr	itch activated neurons (Sun et al. 2007)
		Lypd1	Ascendig projection neuron marker (Häring et al. 2018).
		Gpr83	Ascending neuronal marker (Choi et al. 2020)
		Oprm1	Mu opioid receptor
		Crh	Ascending projection neuron marker (Wercberger et al. 2021)
		Prkcg	Labels subset of SC excitatory neurons
		Mafa	Labels subset of SC excitatory neurons
		Ccdc172	Labels subset of SC excitatory neurons
		Bmp6	Labels subset of SC excitatory neurons
		Plch2	Labels subset of SC excitatory neurons
		Rxfp1	Useful marker for ascending cluster
		Pnoc	Labels subset of SC inhibitory neurons
		Zfp831	Labels subset of SC excitatory neurons
		Skor2	Marks pain related populations
		Vip	LSN spinothalamic ascending neuron marker.
		Gal	Ptative target for descending pain relief
		Zic2	putative PSDC marker (Paixão et al. 2019)
		Neurod2	Labels subset of SC inhibitory neurons
		Tafa4	Spinocerebellar projection marker from Baek et al. 2019
		Sulf1	cc marker
		Pou4f1	aka Brn3a, marker for visceral pain activated neurons (Nishida et al. 2021)
		Slc17a7	clarks column developmental marker
		Slc17a8	Small subset of neurons in spinal cord
		Npff	Labels some spinal interneurons
		Gdnf	Labels Clark's columns neurons in development
		Phox2a	Developmental transcription factor defining set of projection neurons (Roome et al. 2020)
		Ddr2
		Nmu	Neuromedin U
		Postn	Subset of Chat neurons
		Grpr	Labels itch relevant excitatory neurons (Sun et al. 2007)
		Npr1	Sparse cell-surface marker + itch 2nd order marker
		Oprd1	Sparse cell-surface marker (delta opioid receptor, itch)
		Oprk1	Sparse cell-surface marker (kappa opioid receptor)
		Oxtr	Sparse cell-surface marker, also subset of chol neurons
Cell-type markers		Htra1	Labels subset of SC excitatory neurons
		Mctp2	Labels subset of SC excitatory neurons
		Efemp1	Labels subset of SC excitatory neurons
		Best3	Labels subset of SC excitatory neurons
		Cnih3	Labels subset of SC excitatory neurons
		Igf1	Labels subset of SC excitatory neurons
		Tgfbr2	Labels subset of SC excitatory neurons
		Trhr	Labels subset of SC excitatory neurons
		Grp	Labels subset of SC excitatory neurons
		Grik3	Labels subset of SC excitatory neurons
		Ucn3	Labels subset of SC excitatory neurons
		Car8	Labels subset of SC excitatory neurons
		Trh	Labels subset of SC excitatory neurons
		Gm36903	Labels subset of SC excitatory neurons
		Col13a1	Labels subset of SC excitatory neurons
		Ltbp1	Labels subset of SC excitatory neurons
		Calca	Labels subset of SC excitatory neurons
		Dmrt2	Labels subset of SC excitatory neurons
		Npw	Labels subset of SC excitatory neurons
		Ctsc	Labels subset of SC excitatory neurons
		Spef2	Labels subset of SC excitatory neurons
		Bmp8a	Labels subset of SC excitatory neurons
		Gm48606	Labels subset of SC excitatory neurons
		Gm36372	Labels subset of SC excitatory neurons
		Col27a1	Labels subset of SC excitatory neurons
		Plin2	Labels subset of SC excitatory neurons
		Kitl	Labels subset of SC excitatory neurons
		Hbq1b	Labels subset of SC excitatory neurons
		Enpp1	Labels subset of SC excitatory neurons
		Trbc1	Labels subset of SC excitatory neurons
		Hhip	Labels subset of SC excitatory neurons
		Mcub	Labels subset of SC excitatory neurons
		Nmb	Labels subset of SC excitatory neurons
		Qrfpr	Labels subset of SC excitatory neurons
		Stk32b	Labels subset of SC excitatory neurons
		Fgf10	Labels subset of SC excitatory neurons
		Gda	Labels subset of SC excitatory neurons
		Ecel1	Labels subset of SC excitatory neurons
		Cbln4	Labels subset of SC excitatory neurons
		Nos1	Labels subset of SC excitatory neurons
		Smoc2	Labels subset of SC excitatory neurons
		Lrrc38	Labels subset of SC excitatory neurons
		Olfr273	Labels subset of SC excitatory neurons
		Tacr3	Labels subset of SC excitatory neurons
		Gm29674	Labels subset of SC excitatory neurons
		Col12a1	Labels subset of SC excitatory neurons
		Mylk	Labels subset of SC excitatory neurons
		Sema3e	Labels subset of SC excitatory neurons
		P2rx5	Labels subset of SC excitatory neurons
		Atp13a4	Labels subset of SC excitatory neurons
		Ccbe1	Labels subset of SC excitatory neurons
		Ano2	Labels subset of SC excitatory neurons
		Slc1a3	Labels subset of SC excitatory neurons
		Zim1	Labels subset of SC excitatory neurons
		Gm11844	Labels subset of SC excitatory neurons
		Dlk1	Labels subset of SC excitatory neurons
		Phldb2	Labels subset of SC excitatory neurons
		Col24a1	Labels subset of SC excitatory neurons
		C1ql1	Labels subset of SC excitatory neurons
		Fer1l6	Labels subset of SC excitatory neurons
		C1qtnf7	Labels subset of SC excitatory neurons
		Tll2	Labels subset of SC excitatory neurons
		Gm6213	Labels subset of SC excitatory neurons
		Cfap44	Labels subset of SC excitatory neurons
		Cdh23	Labels subset of SC excitatory neurons
		Nms	Labels subset of SC excitatory neurons
		Adamts2	Labels subset of SC excitatory neurons
		Col14a1	Labels subset of SC excitatory neurons
		Pde5a	Labels subset of SC excitatory neurons
		Sptssb	Labels subset of SC excitatory neurons
		Gm2824	Labels subset of SC excitatory neurons
		Lncbate1	Labels subset of SC excitatory neurons
		Piezo2	Labels subset of SC excitatory neurons
		Prox1	Labels subset of SC excitatory neurons
		Dlk1	Labels subset of SC excitatory neurons
		Eya1	Labels subset of SC excitatory neurons
		Onecut2	Labels subset of SC excitatory neurons
		Spp1	Labels subset of SC excitatory neurons
		Lrrc63	Labels subset of SC excitatory neurons
		Gm48749	Labels subset of SC excitatory neurons
		Gpc4	Labels subset of SC inhibitory neurons
		Gpr88	Labels subset of SC inhibitory neurons
		Krt12	Labels subset of SC inhibitory neurons
		Nrgn	Labels subset of SC inhibitory neurons
		Gm13264	Labels subset of SC inhibitory neurons
		Mafb	Labels subset of SC inhibitory neurons
		Col18a1	Labels subset of SC inhibitory neurons
		Hpgd	Labels subset of SC inhibitory neurons
		Foxo1	Labels subset of SC inhibitory neurons
		Rasgrp1	Labels subset of SC inhibitory neurons
		Sstr2	Labels subset of SC inhibitory neurons
		Mlxipl	Labels subset of SC inhibitory neurons
		Gucy2d	Labels subset of SC inhibitory neurons
		Grin2c	Labels subset of SC inhibitory neurons
		Id2	Labels subset of SC inhibitory neurons
		Met	Labels subset of SC inhibitory neurons
		Gpc4	Labels subset of SC inhibitory neurons
		Acss1	Labels subset of SC inhibitory neurons
		Tyr	Labels subset of SC inhibitory neurons
		Rxfp2	Labels subset of SC inhibitory neurons
		Car4	Labels subset of SC inhibitory neurons
		Cartpt	Labels subset of SC inhibitory neurons
		Bche	Labels subset of SC inhibitory neurons
		Celsr1	Labels subset of SC inhibitory neurons
		Kcnq4	Labels subset of SC inhibitory neurons
		Lama4	Labels subset of SC inhibitory neurons
		Gm20754	Labels subset of SC inhibitory neurons
		Qrfprl	Labels subset of SC inhibitory neurons
		Rspo1	Labels subset of SC inhibitory neurons
		Prox1	Labels subset of SC inhibitory neurons
		E130114P18Rik	Labels subset of SC inhibitory neurons
		Adamts5	Labels subset of SC inhibitory neurons
		Tfap2b	Labels subset of SC inhibitory neurons
		Pax5	Labels subset of SC inhibitory neurons
		Tfap2b	Labels subset of SC inhibitory neurons
		Npffr2	Labels subset of SC inhibitory neurons
		Trabd2b	Labels subset of SC inhibitory neurons
		Cdh3	Labels subset of SC inhibitory neurons
		P2rx6	Labels subset of SC inhibitory neurons
		Kcns3	Labels subset of SC inhibitory neurons
		Lncbate1	Labels subset of SC inhibitory neurons
		Abi3bp	Labels subset of SC inhibitory neurons
		Pkd2l1	CSF-cN markers
		Prph	alpha-MN markers
		Creb5	gamma-MN markers
		Clic1	gamma-MN markers
		Gm29683	Visceral motorneurons, Also in Remak Schwann cells
		Nxph2	Cholinergic interneurons, Also Gaba 23 and Gaba5
		Esrrb	Skeletal MNs
		Anxa4	Skeletal MNs
		Gm43122	Skeletal MNs
		Ahnak2	Skeletal MNs
		Dkk2	Gamma MN marker (Alkaslasi et al. 2021)
		D5Ertd615e	Gamma MN marker (Alkaslasi et al. 2021)
		Aox1	Alpha MN
		Cntnap3	Gamma star MN marker (Alkaslasi et al. 2021)
		Slc30a8	Spinal cholinergic interneuron markers
		Aldh1a1	Spinal cholinergic interneuron markers
		Gm13912	Spinal cholinergic interneuron markers
		Mamdc2	Visceral motorneuron markers
		Gm10248	Visceral motorneuron markers
		Gm12130	Visceral motorneuron markers
		Gm32828	Visceral motorneuron markers, great SPN3 marker
		Slc26a7	Visceral motorneuron markers
		Gm12128	Visceral motorneuron markers
		Rspo2	Alpha MN marker
		Chodl	Alpha MN subtypes
Cell surface, combinatorials and projection markers		Agtr1a	sparse cell-surface marker
		Avpr1a	sparse cell-surface marker
		Gldn	sparse cell-surface marker
		Calcr	sparse cell-surface marker
		Cckar	sparse cell-surface marker
		Cdhr1	sparse cell-surface marker
		Chrnb3	sparse cell-surface marker
		Cnga3	sparse cell-surface marker
		Adra2a	sparse cell-surface marker
		Apcdd1	sparse cell-surface marker
		Crhr2	sparse cell-surface marker
		Drd3	sparse cell-surface marker
		Ern2	sparse cell-surface marker
		Galnt3	sparse cell-surface marker
		Galr1	sparse cell-surface marker
		Galr3	sparse cell-surface marker
		Gcnt2	sparse cell-surface marker
		Glp1r	sparse cell-surface marker
		Gpr101	sparse cell-surface marker
		Gpr139	sparse cell-surface marker
		Hrh1	sparse cell-surface marker
		Htr1a	sparse cell-surface marker
		Htr3a	sparse cell-surface marker
		Htr5b	sparse cell-surface marker
		Nmbr	sparse cell-surface marker
		Npr3	sparse cell-surface marker (also labels neural crest and subset of cholinergic neurons)
		Npy1r	sparse cell-surface marker
		Npy2r	sparse cell-surface marker
		Ntsr1	sparse cell-surface marker
		Nxpe2	sparse cell-surface marker
		P2ry1	sparse cell-surface marker
		Ptger3	sparse cell-surface marker
		Ptgfr	sparse cell-surface marker
		Pth2r	sparse cell-surface marker
		Pcp2	sparse cell-surface marker
		Rxfp3	sparse cell-surface marker
		Slc28a2	sparse cell-surface marker
		Slc44a3	sparse cell-surface marker
		Srd5a2	sparse cell-surface marker
		Sstr4	sparse cell-surface marker
		Sstr5	sparse cell-surface marker
		St14	sparse cell-surface marker
		Tm4sf1	sparse cell-surface marker
		Trpc4	sparse cell-surface marker
		Tshr	sparse cell-surface marker
		Vipr1	sparse cell-surface marker
		Vipr2	sparse cell-surface marker
		Asic4	sparse cell-surface marker
		Tmprss7	sparse cell-surface marker
		Slc9a3	sparse cell-surface marker
		Gabrd	sparse cell-surface marker
		Gabrq	sparse cell-surface marker
		Ryr1	sparse cell-surface marker
		Kl	sparse cell-surface marker
		Il20ra	sparse cell-surface marker
		Hpse	Spinocerebellar SPN marker (reanalyzed from BICAN deposited data)
		Gm40518	Spinocerebellar SPN marker (reanalyzed from BICAN deposited data)
		Plekhg3	Spinocerebellar SPN marker (reanalyzed from BICAN deposited data)
		Fam160a1	Spinocerebellar SPN marker (reanalyzed from BICAN deposited data)
		Sim1	Spinocerebellar SPN marker (reanalyzed from BICAN deposited data)
		Lyzl4	Spinocerebellar SPN marker (reanalyzed from BICAN deposited data)
		Gm16685	Spinocerebellar SPN marker (reanalyzed from BICAN deposited data)
		Gm14546	Spinocerebellar SPN marker (reanalyzed from BICAN deposited data)
		Abca13	Spinocerebellar SPN marker (reanalyzed from BICAN deposited data)
		Ptgfr	Spinocerebellar SPN marker (reanalyzed from BICAN deposited data)
		Nr5a2	Spinocerebellar SPN marker (reanalyzed from BICAN deposited data)
		Pappa	Spinocerebellar SPN marker (reanalyzed from BICAN deposited data)
		Scn7a	Spinocerebellar SPN marker (reanalyzed from BICAN deposited data)
		Ctcflos	Spinocerebellar SPN marker (reanalyzed from BICAN deposited data)
		Nkx2-2	Spinocerebellar SPN marker (reanalyzed from BICAN deposited data)
		Npas1	Spinocerebellar SPN marker (reanalyzed from BICAN deposited data)
		Htr1d	Spinocerebellar SPN marker (reanalyzed from BICAN deposited data)
		Lmo7	Spinocerebellar SPN marker (reanalyzed from BICAN deposited data)
		Loxhd1	Spinocerebellar SPN marker (reanalyzed from BICAN deposited data)
		Lama3	Spinocerebellar SPN marker (reanalyzed from BICAN deposited data)
		9330185C12Rik	Spinocerebellar SPN marker (reanalyzed from BICAN deposited data)
		Cbfa2t3	Spinocerebellar SPN marker (reanalyzed from BICAN deposited data)
		Vip	Spinocerebellar SPN marker (reanalyzed from BICAN deposited data)
		Crhbp	Spinocerebellar SPN marker (reanalyzed from BICAN deposited data)
		Col16a1	Spinothalamic SPN marker (reanalyzed from BICAN deposited data)
		Ano1	Spinothalamic SPN marker (reanalyzed from BICAN deposited data)
		Lhfpl2	Spinothalamic SPN marker (reanalyzed from BICAN deposited data)
		Abca1	Spinothalamic SPN marker (reanalyzed from BICAN deposited data)
		Pmfbp1	Spinothalamic SPN marker (reanalyzed from BICAN deposited data)
		Vwa5b1	Spinothalamic SPN marker (reanalyzed from BICAN deposited data)
		Fbxo32	Spinothalamic SPN marker (reanalyzed from BICAN deposited data)
		Wdr72	Spinothalamic SPN marker (reanalyzed from BICAN deposited data)
		Gcnt4	Spinothalamic SPN marker (reanalyzed from BICAN deposited data)
		Ppp1r1c	Spinothalamic SPN marker (reanalyzed from BICAN deposited data)
		Crybg3	Spinothalamic SPN marker (reanalyzed from BICAN deposited data)
		Prokr2	Spinothalamic SPN marker (reanalyzed from BICAN deposited data)
		Tm4sf1	ALS SPN marker (Bell et al. 2024)
		Amigo2	ALS SPN marker (Bell et al. 2024)
		Col6a1	ALS SPN marker (Bell et al. 2024)
		Agmat	ALS SPN marker (Bell et al. 2024)
		Srpx2	ALS SPN marker (Bell et al. 2024)
		Prss23	ALS SPN marker (Bell et al. 2024)
		Adamts15	ALS SPN marker (Bell et al. 2024)
		Ctcflos	ALS SPN marker (Bell et al. 2024)
		Slc28a2	ALS SPN marker (Bell et al. 2024)
		Pou6f2	ALS SPN marker (Bell et al. 2024)
		Abcc2	Supplemental cell surface receptors
		Abcg5	Supplemental cell surface receptors
		Abcg8	Supplemental cell surface receptors
		Abcc3	Supplemental cell surface receptors
		Abcc6	Supplemental cell surface receptors
		Adgre4	Adhesion g protein coupled receptors
		Adora2a	Adenosine recetpor
		Adora3	Supplemental cell surface receptors
		Adra1d	Adrenoreceptor
		Adra2b	Supplemental cell surface receptors
		Agtr1b	Supplemental cell surface receptors
		Amhr2	amuellerian hormone receptor
		Bdkrb1	bradykinin receptor
		Bdkrb2	bradykinin receptor
		Drd5	Supplemental cell surface receptors
		Ghsr	Grehlin receptor
		Gper1	g protein coupled estrogen receptor
		Gpr132	Supplemental cell surface receptors
		Gpr141	Supplemental cell surface receptors
		Gpr160	Supplemental cell surface receptors
		Gpr17	Supplemental cell surface receptors
		Gpr182	Supplemental cell surface receptors
		Gpr20	Supplemental cell surface receptors
		Gpr3	Supplemental cell surface receptors
		Gpr35	Supplemental cell surface receptors
		Gpr4	Supplemental cell surface receptors
		Gpr50	Supplemental cell surface receptors
		Gpr52	Supplemental cell surface receptors
		Gpr6	Supplemental cell surface receptors
		Gpr63	Supplemental cell surface receptors
		Gpr65	Supplemental cell surface receptors
		Mc4r	Supplemental cell surface receptors
		Ccr5	Microglia and a bit more weakly in macrophages
		Nmur1	Supplemental cell surface receptors
		Npbwr1	Neuropeptide B/W receptor
		Npsr1	Neuropeptide S receptor
		Pirt	Implicated in pain
		Ptgdr	prostaglandin D2 receptor
		Ptgdr2	Supplemental cell surface receptors
		Ptgir	prsotaglandin recepotr
		Pth1r	parathyroid hormone 1 receptor
		Scn10a	Nav1.8 channel
		Scn11a	Supplemental cell surface receptors
		Ntrk1	Supplemental cell surface receptors
		Uts2r	urotensin receptor
		Sctr	secretin receptor
		Enpp3	Sparse cell surface receptors
		Mc5r	Sparse cell surface receptors
		Slc16a9	Sparse cell surface receptors
		Tmem51	function unknown
		Mchr1	Sparse cell surface receptors
Developmental markers		Ptf1a	dP4 lineage marker
		Atoh1	dP1-dI1 lineage marker
		Ascl1	dP3, dP4, dP5, p2 lineage marker
		Pax7	weak dP2, weak dP3, dP4, dP5, dP6 essential dorsal progenitor marker
		Neurog1	dP2, dP6, p0, p1, p2, pMN, DRG
		Neurod6
Other
		Btnl9	sparse cell-surface marker
		Cacng5	sparse cell-surface marker
		Cckbr	sparse cell-surface marker
		Cd34	sparse cell-surface marker
		Cpt1a	sparse cell-surface marker
		Crhr1	sparse cell-surface marker
		Cyb561	sparse cell-surface marker
		Dpy19l2	sparse cell-surface marker
		Evc	sparse cell-surface marker
		Evc2	sparse cell-surface marker
		Fads3	sparse cell-surface marker
		Fxyd6	sparse cell-surface marker
		Galr2	sparse cell-surface marker
		Gpr1	sparse cell-surface marker
		Hrh2	sparse cell-surface marker
		Hrh3	sparse cell-surface marker
		Hsd17b2	sparse cell-surface marker
		Htr1b	sparse cell-surface marker
		Htr2a	sparse cell-surface marker
		Htr3b	sparse cell-surface marker
		Htr6	sparse cell-surface marker
		Ifi27	sparse cell-surface marker
		Klhdc7a	sparse cell-surface marker, also astrocyte
		Lrtm2	sparse cell-surface marker
		Mfsd5	sparse cell-surface marker
		Ptger1	sparse cell-surface marker
		Ptger2	sparse cell-surface marker
		Ms4a6b	sparse cell-surface marker (macrophage marker)
		Npy5r	sparse cell-surface marker
		Olfr63	sparse cell-surface marker
		Oprl1	sparse cell-surface marker
		P2rx1	sparse cell-surface marker
		P2rx2	sparse cell-surface marker
		P2rx3	sparse cell-surface marker
		P2ry2	sparse cell-surface marker
		P2ry6	sparse cell-surface marker
		Paqr4	sparse cell-surface marker
		Piezo1	sparse cell-surface marker
		Ptgfrn	sparse cell-surface marker
		Ptprb	sparse cell-surface marker (endothelial marker)
		Rdh1	sparse cell-surface marker
		Ret	sparse cell-surface marker
		Rprml	sparse cell-surface marker
		Scn4b	sparse cell-surface marker
		Shisa5	sparse cell-surface marker
		Shisal1	sparse cell-surface marker
		Skint4	sparse cell-surface marker
		Slc10a2	sparse cell-surface marker
		Slc22a19	sparse cell-surface marker
		Slc39a1	sparse cell-surface marker
		Slco1a4	sparse cell-surface marker
		Slco1c1	sparse cell-surface marker
		Sstr3	sparse cell-surface marker
		St3gal1	sparse cell-surface marker
		Tacr2	sparse cell-surface marker
		Tm4sf4	sparse cell-surface marker
		Tmc1	sparse cell-surface marker
		Tmem176b	sparse cell-surface marker
		Tnfrsf10b	sparse cell-surface marker
		Tnfrsf14	sparse cell-surface marker
		Trat1	sparse cell-surface marker
		Npy6r	sparse cell-surface marker
		Sstr1	sparse cell-surface marker
		Hcrtr1	sparse cell-surface marker
		Adora2b	sparse cell-surface marker
		Slc40a1	sparse cell-surface marker
		Gpr156	sparse cell-surface marker
		Gpr39	sparse cell-surface marker
		Kcnf1	sparse cell-surface marker
		Gm20658	alpha-MN marker
		Abca13	Supplemental cell surface receptors
		Abca17	Supplemental cell surface receptors
		Abcg3	Supplemental cell surface receptors
		Ace	Supplemental cell surface receptors
		Antxrl	Supplemental cell surface receptors
		Avpr2	Supplemental cell surface receptors
		Gcgr	glucagon receptor
		Cnr2	Cannabinoid receptor
		Drd4	Supplemental cell surface receptors
		Gnrhr	gonadotropin releasing hormone
		Gpr119	Supplemental cell surface receptors
		Gpr12	Supplemental cell surface receptors
		Gpr142	Supplemental cell surface receptors
		Gpr143	Supplemental cell surface receptors
		Gpr146	Supplemental cell surface receptors
		Gpr15	Supplemental cell surface receptors
		Gpr152	Supplemental cell surface receptors
		Gpr157	Supplemental cell surface receptors
		Gpr21	Supplemental cell surface receptors
		Gpr33	Supplemental cell surface receptors
		Gpr55	Supplemental cell surface receptors
		Gpr82	Supplemental cell surface receptors
		Gpr87	Supplemental cell surface receptors
		Pvr	poliovirus receptor
		Ptprh	Supplemental cell surface receptors
		Slc2a2	glucose sensor in the pancreas
		Tm4sf20	neurological phenotypes
		Gprc6a	membrane androgen receptor
		Cnga1	cycilc nucleotide gated channel
		Cnga2	Supplemental cell surface receptors
		Cnga4	Supplemental cell surface receptors
		Mc2r	Supplemental cell surface receptors
		Mc3r	Supplemental cell surface receptors
		Tmem221	some sensory deficit syndrome
		Gfral	GDNF recepotr like
		Hrh4	histamine receptor
		Mrap	melancortin receptor interacting protein
